# Reduced chromatin accessibility underlies gene expression differences in homologous chromosome arms of hexaploid wheat and diploid *Aegilops tauschii*

**DOI:** 10.1101/571133

**Authors:** Fu-Hao Lu, Neil McKenzie, Laura-Jayne Gardiner, Ming-Cheng Luo, Anthony Hall, Michael W Bevan

## Abstract

Polyploidy has been centrally important in driving the evolution of plants, and leads to alterations in gene expression that are thought to underlie the emergence of new traits. Despite the common occurrence of these global patterns of altered gene expression in polyploids, the mechanisms involved are not well understood. Using a precise framework of highly conserved syntenic genes on hexaploid wheat chromosome 3DL and its progenitor 3L chromosome arm of diploid *Aegilops tauschii*, we show that 70% of these genes exhibited proportionally reduced gene expression, in which expression in the hexaploid context of the 3DL genes was approximately 40% of the levels observed in diploid *Ae. tauschii.* Many genes showing elevated expression during later stages of grain development in wheat compared to *Ae. tauschii.* Gene sequence and methylation differences accounted for only a few cases of differences in gene expression. In contrast, large scale patterns of reduced chromatin accessibility of genes in the hexaploid chromosome arm compared to its diploid progenitor were correlated with observed overall reduction in gene expression and differential gene expression. Therefore, that an overall reduction in accessible chromatin underlies the major differences in gene expression that results from polyploidization.
