## Additional File 3 for "Reduced chromatin accessibility underlies gene expression differences in homologous chromosome arms of hexaploid wheat and diploid *Aegilops tauschii*"

### Sheet: 工作表1
FINAL 504 scaffolds					chr3DL (IWGSC v0.4)			tauschii chr3L
order	chr3DL pseudomolecule position	scaf_name	length	Strand	Positions	strand	note	Positions	strand	note
1	1	NMPL02198568.1	387097	-	[238278532:242884559]	-		[249889814:250262543]	-
2	387198	chr3DL_seq601	443830	+	[242902392:243380272]	+		[250307813:250699892]	+
3	831128	chr3DL_seq880	523939	+	[243425869:243953327]	+		[250749052:251117692]	+
4	1355167	chr3DL_seq602	33727	+	[243982883:244010113]	+				Low_similarity
5	1388994	chr3DL_seq603	466105	+	[240640231:244415968]	+		[250498688:251819789]	+
6	1855199	chr3DL_seq881	400284	+	[244458086:244861922]	+		[251858995:252254845]	+
7	2255583	chr3DL_seq604	985167	-	[245810996:246545972]	+	Part5_reverse (Rev01)	[252276544:253024378]	-
8	3240850	chr3DL_seq472	493731	-	[245328285:245783466]	+	reverse	[253050663:253502050]	-
9	3734681	chr3DL_seq922	52219	+	[245298568:245341274]	-	reverse	[253489023:253528511]	+
10	3787000	chr3DL_seq882	412349	+	[244893288:245284746]	-	Part5_reverse	[253543597:253941021]	+
11	4199449	scaffold84|size630178	631635	-	[246570872:247190306]	-		[253955410:254563961]	-
12	4831184	chr3DL_seq484	226050	+	[247308012:247534673]	+		[254676947:254902810]	+
13	5057334	chr3DL_seq883	2324985	+	[247533173:249790051]	+		[254901308:257194488]	+
14	7382419	chr3DL_seq389	718994	+	[249834201:250558864]	+		[257243211:257967863]	+
15	8101513	chr3DL_seq204	274777	+	[250590994:250849417]	+		[258012334:258273405]	+
16	8376390	chr3DL_seq531	502794	-	[250850079:251349143]	-		[258274905:258763845]	-
17	8879284	chr3DL_seq803	1426944	+	[251390928:252786011]	+		[258816029:260211511]	+
18	10306328	chr3DL_seq606	5861578	+	[252800270:258646890]	+		[260308943:266150914]	+
19	16168006	chr3DL_seq607	2600651	+	[258659247:261241496]	+		[266163684:268756518]	+
20	18768757	chr3DL_seq485	713676	-	[261258355:261710972]	-		[268822081:269224845]	-
21	19482533	scaffold229|size299387	305905	-	[261711461:262003499]	-		[269225187:269503779]	-
22	19788538	chr3DL_seq333	437361	-	[261984967:262400866]	-		[269503929:269836288]	-
23	20225999	chr3DL_seq804	2147253	+	[262522295:264655210]	+		[270065431:272173352]	+
24	22373352	chr3DL_seq609	327595	-	[264678890:265009543]	-		[272204425:272547321]	-
25	22701047	chr3DL_seq884	1280511	-	[265052939:266296562]	-		[272664081:273787465]	-
26	23981658	chr3DL_seq885	642486	-	[266293029:266934176]	-		[273803293:274754527]	-
27	24624244	chr3DL_seq555	409159	+	[267174427:267581140]	+		[274859455:275214131]	+
28	25033503	chr3DL_seq352	75652	-	[267523979:267581651]	-		[275208054:275256716]	-
29	25109255	NMPL02053407.1	182508	+	[267595717:267726983]	+		[275256715:275349691]	+
30	25291863	scaffold526|size89789	123119	-	[267727057:267824225]	-		[275357617:275424240]	-
31	25415082	chr3DL_seq332	513443	+	[267861595:268375776]	+		[275479221:275984212]	+
32	25928625	chr3DL_seq917	9584	+	[268426908:268434533]	+		[276028171:276037765]	+
33	25938309	scaffold94|size630423	712244	+	[268434949:269018359]	+		[276038006:276622638]	+
34	26650653	scaffold108|size751551	801599	-	[269018554:269780252]	-		[276669931:277286548]	-
35	27452352	chr3DL_seq570	572465	-	[269859573:270430633]	-		[277364780:277939012]	-
36	28024917	chr3DL_seq461	662948	+	[270571851:271225154]	+		[278068158:539941341]	+
37	28687965	chr3DL_seq886	2546272	+	[271226698:273794248]	+		[278718955:281280258]	+
38	31234337	chr3DL_seq245	210372	+	[273828104:274034688]	+		[281313898:281520892]	+
39	31444809	chr3DL_seq611	271381	+	[274075149:274315113]	+		[281561225:281769630]	+
40	31716290	chr3DL_seq805	30994	+	[274344288:274361880]	+		[281832477:281849339]	+
41	31747384	chr3DL_seq073	348919	-	[274700614:275041849]	+	reverse (Rev02)	[281887374:282203446]	-
42	32096403	chr3DL_seq806	32382	-	[274651675:274687216]	+	reverse	[282237218:282261095]	-
43	32128885	chr3DL_seq072	327175	+	[274392214:275161108]	-/+	part5 reverse	[282370190:282662981]	+
44	32456160	chr3DL_seq612	2202426	+	[275159496:277347370]	+		[282661365:284794931]	+
45	34658686	chr3DL_seq209	123097	+	[277393580:277499310]	+		[284864863:284963884]	+
46	34781883	chr3DL_seq549	415652	+	[277497252:277908298]	+		[284960655:285359654]	+
47	35197635	chr3DL_seq887	389275	+	[277921375:278301213]	+		[285379496:285749975]	+
48	35587010	chr3DL_seq276	294488	+	[278331362:278629307]	+		[285780590:286073448]	+
49	35881598	chr3DL_seq919	157894	+	[278633982:278792981]	+		[286077579:286237461]	+
50	36039592	chr3DL_seq613	187649	-	[278957834:279134415]	-		[286399501:286577616]	-
51	36227341	chr3DL_seq614	1367458	+	[279156946:280500777]	+		[286610967:287978292]	+
52	37594899	chr3DL_seq470	627295	-	[280499503:281117879]	-		[288296141:288527158]	-
53	38222294	chr3DL_seq255	1146044	+	[281116509:282250177]	+		[288525788:289596716]	+
54	39368438	chr3DL_seq888	3527340	+	[282319414:285662507]	+		[289696840:293080322]	+
55	42895878	scaffold96|size423406	460294	-	[285662816:286105212]	-		[293080333:293524044]	-
56	43356272	NMPL02146328.1	100776	+	[286103032:286204216]	+		[293524554:293619599]	+
57	43457148	chr3DL_seq889	2875547	+	[286208415:289081313]	+		[293623810:296517218]	+
58	46332795	chr3DL_seq299	201668	+	[289079706:289283611]	+		[296515611:296673511]	+
59	46534563	chr3DL_seq506	221919	+	[289267339:289449291]	+		[296681237:296899158]	+
60	46756582	chr3DL_seq285	374893	+	[289449643:289795310]	+		[296880064:297215628]	+
61	47131575	chr3DL_seq213	715929	+	[289795312:290474678]	+		[297221630:297906626]	+
62	47847604	chr3DL_seq808	1270900	+	[290544254:291786677]	+		[297956603:299238300]	+	Part_reverse (1):823502-870281
63	49118604	chr3DL_seq964	1918335	-	[291785020:293681787]	-		[299252880:301180429]	-
64	51037039	chr3DL_seq507	349818	-	[293691060:294040815]	-		[301211852:301519474]	-
65	51386957	chr3DL_seq207	1063328	+	[293991812:295054863]	+		[301510537:302472157]	+
66	52450385	chr3DL_seq809	169525	-	[295120884:295283503]	-		[302533806:302698281]	-
67	52620010	chr3DL_seq618	941247	+	[295341749:296284192]	+		[302760016:303713454]	+
68	53561357	chr3DL_seq976	613075	+	[296359922:296957906]	+		[303789703:304376629]	+
69	54174532	chr3DL_seq479	160804	-	[296950976:297103069]	-		[304369699:304523036]	-
70	54335436	chr3DL_seq257	5466	+	[297112270:297117657]	+		[304532005:304537478]	+
71	54341002	chr3DL_seq965	1037285	+	[297278603:298320404]	+		[304698772:305731953]	+
72	55378387	chr3DL_seq541	384386	-	[298414583:298835138]	-		[305813312:306192971]	-
73	55762873	chr3DL_seq890	898671	+	[298961615:299853089]	+		[306343562:307239416]	+
74	56661644	chr3DL_seq872	792613	-	[299879718:300680489]	-		[307266046:308049022]	-
75	57454357	chr3DL_seq891	1630772	+	[300696128:302597442]	+/-	part3 reverse (Rev03)	[308063809:309669918]	+
76	59085229	chr3DL_seq892	930574	+	[301533783:303277632]	-/+	part5 reverse	[309705097:310624947]	+
77	60015903	scaffold385|size209312	292040	+	[303336181:303554049]	+		[310682773:310919016]	+
78	60308043	chr3DL_seq438	219275	+	[303555233:303737821]	+		[310940191:311085242]	+
79	60527418	chr3DL_seq489	621706	-	[303773616:304381386]	-		[311136234:311715278]	-
80	61149224	chr3DL_seq397	436100	+	[304393062:304827581]	+		[311726969:312157940]	+
81	61585424	chr3DL_seq416	115336	-	[304843602:304946120]	-		[312173973:312274918]	-
82	61700860	chr3DL_seq305	1020751	+	[304998788:305938608]	+		[312327221:313257016]	+
83	62721711	chr3DL_seq093	1031335	-	[305938287:306909344]	-		[313296392:314257822]	-
84	63753146	chr3DL_seq214	604576	+	[306895103:307494139]	+		[314251983:314837830]	+
85	64357822	chr3DL_seq623	907834	+	[307507263:308436845]	+		[314847103:315782282]	+
86	65265756	chr3DL_seq272	31960	+	[308429016:308462416]	+		[315774458:315792857]	+
87	65297816	chr3DL_seq873	1671584	+	[308473399:310590485]	+/-	Part3 reverse (Rev04)	[315824045:317503630]	+
88	66969500	NMPL02170707.1	102956	+	[310281727:310385737]	-	reverse	[317565017:317641628]	+
89	67072556	chr3DL_seq810	343084	-	[309964277:310630272]	+	part3 reverse	[317700533:318001446]	-
90	67415740	chr3DL_seq002	279053	-	[310646335:310869009]	-		[318024100:318238127]	-
91	67694893	chr3DL_seq262	2293176	+	[310856936:313121737]	+		[318246571:320526608]	+
92	69988169	chr3DL_seq451	129549	+	[313152797:313248477]	+		[320562898:320672114]	+
93	70117818	chr3DL_seq431	230623	+	[313248831:313435320]	+		[320707277:320849287]	+
94	70348541	chr3DL_seq327	610520	+	[313433819:314037111]	+		[320847671:321449820]	+
95	70959161	chr3DL_seq978	1562583	+	[314122069:315591409]	+		[321534023:322991432]	+
96	72521844	chr3DL_seq552	419802	-	[315590490:316010029]	-		[322990513:323410202]	-
97	72941746	chr3DL_seq812	777304	+	[316069539:316825402]	+		[323473857:324238697]	+
98	73719150	chr3DL_seq625	969038	+	[316844708:317811365]	+		[324258027:325235318]	+
99	74688288	NMPL02243712.1	154721	+	[317847643:318004596]	+		[325273477:325420282]	+
100	74843109	chr3DL_seq961	947372	+	[318016356:318817207]	+		[325450567:325753896]	+
101	75790581	chr3DL_seq626	570680	-	[318810233:319359322]	-		[326196383:326709390]	-
102	76361361	scaffold36|size691259	696630	+	[319410934:320113668]	+		[326740706:327424627]	+
103	77058091	chr3DL_seq423	784175	-	[320201796:320972247]	-		[327572901:328268689]	-
104	77842366	chr3DL_seq323	720369	-	[320970983:321604807]	-		[328199066:328907572]	-
105	78562835	chr3DL_seq411	602656	+	[321617295:322216853]	+		[328920074:329469746]	+
106	79165591	chr3DL_seq107	2781018	-	[322217794:325025262]	-		[329810996:332285187]	-
107	81946709	chr3DL_seq974	5649506	+	[325026092:330694010]	+		[332379204:337925812]	+
108	87596315	chr3DL_seq894	863522	+	[330710496:331492183]	+		[337942285:338688576]	+
109	88459937	chr3DL_seq629	1541696	-	[331544390:333097109]	-		[338752614:340039343]	-
110	90001733	chr3DL_seq630	1368380	+	[333174596:334554388]	+		[340364538:341726414]	+
111	91370213	chr3DL_seq405	1342698	+	[334542825:335837172]	+		[341726425:343030413]	+
112	92713011	chr3DL_seq420	173924	-	[335840331:335956967]	-		[343033576:343147180]	-
113	92887035	chr3DL_seq324	725982	+	[335949413:336591839]	+		[343147191:343756174]	+
114	93613117	chr3DL_seq631	2346219	-	[336666030:338956350]	-		[343819499:346166152]	-
115	95959436	scaffold235|size351181	351181	-	[339042259:339387441]	-		[346483832:346588752]	-
116	96310717	chr3DL_seq337	1398230	+	[339411313:340864112]	+		[346719514:348054721]	+
117	97709047	chr3DL_seq334	449935	-	[340906325:341355685]	-		[348183388:348204022]	-
118	98159082	chr3DL_seq814	671242	+	[341360691:342014794]	+		[348647697:349292108]	+
119	98830424	chr3DL_seq895	2050569	+	[342100654:344106677]	+		[349402673:351142608]	+
120	100881093	chr3DL_seq346	300792	+	[344125814:344427814]	+		[351469381:351791155]	+
121	101181985	chr3DL_seq238	604546	+	[344522757:345099168]	+		[352516483:352536176]	+
122	101786631	chr3DL_seq957	745730	-	[345086743:345841184]	-		[352708780:353218548]	-
123	102532461	chr3DL_seq436	135908	+	[345831994:345926355]	+		[353241377:353372804]	+
124	102668469	chr3DL_seq560	2017177	+	[345943062:347911830]	+		[353416294:355313179]	+
125	104685746	chr3DL_seq537	376217	+	[348012570:348386105]	+		[355484104:355855091]	+
126	105062063	chr3DL_seq923	134092	+	[348400337:348532506]	+		[355869180:356000456]	+
127	105196255	chr3DL_seq817	1887709	+	[348534863:350426831]	+		[356002812:357922065]	+
128	107084064	chr3DL_seq951	1093032	+	[350412925:351372927]	+		[357946071:358075658]	+
129	108177196	chr3DL_seq924	207267	-	[351553666:351750532]	-		[358865590:359072090]	-
130	108384563	chr3DL_seq820	845810	+	[351918805:352746992]	+		[359645226:392752658]	+
131	109230473	chr3DL_seq819	951214	+	[352767613:353716063]	+		[360149547:361094780]	+
132	110181787	chr3DL_seq874	1133273	+	[353736836:354864469]	+		[361115633:362250064]	+
133	111315160	chr3DL_seq310	483706	-	[354864689:355316803]	-		[362250284:362730004]	-
134	111798966	chr3DL_seq932	888687	+	[355316734:356207356]	+		[362739864:363652560]	+
135	112687753	scaffold554|size122230	122230	-	[356281169:356372815]	-		[363727767:363778441]	-
136	112810083	NMPL02036552.1	426541	+	[356373699:356771835]	+		[363843698:364215490]	+
137	113236724	chr3DL_seq325	1547425	+	[356751929:358248499]	+		[364247992:365709416]	+
138	114784249	chr3DL_seq406	1008788	+	[358249318:359241566]	+		[365809163:366704897]	+
139	115793137	chr3DL_seq567	165197	+	[359301274:359467641]	+		[366764195:366821471]	+
140	115958434	chr3DL_seq517	714239	-	[359521517:360218097]	-		[366994232:367654340]	-
141	116672773	chr3DL_seq467	456728	-	[360257445:360706788]	-		[367761113:368178847]	-
142	117129601	chr3DL_seq302	777998	+	[360722162:361444045]	+		[368331495:368925826]	+
143	117907699	chr3DL_seq916	168019	-	[361445059:361569875]	-		[368918572:369070875]	-
144	118075818	chr3DL_seq363	989693	+	[361599877:362552268]	+		[369117078:370054749]	+
145	119065611	chr3DL_seq341	844988	+	[362565636:363416798]	+		[370067404:370917656]	+
146	119910699	scaffold393|size632482	652841	-	[363422682:364025837]	-		[370923899:371532733]	+/-	Part_reverse (2)
147	120563640	chr3DL_seq921	186573	-	[364024031:364207921]	-		[371535095:371709256]	-
148	120750313	chr3DL_seq821	5980	+	[364261161:364267355]	+		[371762296:371768247]	+
149	120756393	chr3DL_seq914	129648	+	[364284445:364410968]	+		[371785340:371912685]	+
150	120886141	chr3DL_seq636	1074505	-	[364441480:365507323]	-		[371974025:373012021]	-
151	121960746	chr3DL_seq896	188409	-	[365530725:365681926]	-		[373022886:373193210]	-
152	122149255	chr3DL_seq954	3825545	+	[365767702:369612895]	+		[373285971:376942794]	+
153	125974900	scaffold386|size215607	257949	+	[369629847:369885494]	+		[377166689:377411979]	+
154	126232949	chr3DL_seq232	470735	+	[369951711:370387161]	+		[377483638:377777288]	+
155	126703784	chr3DL_seq233	395647	+	[370408461:370789276]	+		[377954254:378293175]	+
156	127099531	chr3DL_seq391	259145	-	[370830808:371090845]	-		[91573261:419978688]	-
157	127358776	chr3DL_seq925	136021	-	[371091828:371224559]	-		[378633138:378769472]	-
158	127494897	chr3DL_seq640	248465	-	[371225020:371370506]	-		[378768770:378928666]	-
159	127743462	chr3DL_seq897	1475467	+	[371585547:373052304]	+		[379120045:380541957]	+
160	129219029	NMPL02161302.1	98732	-	[373072519:373172183]	-		[380568356:380670804]	-
161	129317861	chr3DL_seq641	271147	-	[373186164:373453527]	-		[380684517:380950927]	-
162	129589108	chr3DL_seq642	904963	+	[373454003:374351701]	+		[380951403:381870437]	+
163	130494171	chr3DL_seq442	203743	-	[374344937:374515514]	-		[381863670:382033705]	-
164	130698014	chr3DL_seq643	1077617	-	[374523309:375576064]	-		[382041510:383136168]	-
165	131775731	chr3DL_seq089-2	540139	-	[375579812:376101513]	-		[383148555:383668795]	-
166	132315970	chr3DL_seq338	462764	+	[376143447:376603389]	+		[383712088:384158730]	+
167	132778834	chr3DL_seq443	33824	-	[376647468:376675455]	-		[384206385:384237041]	-
168	132812758	chr3DL_seq318	1182739	+	[376688234:377710546]	+		[384245456:385268144]	+
169	133995597	chr3DL_seq239	647319	+	[377720353:378290817]	+		[385277954:385847708]	+
170	134643016	chr3DL_seq329	597302	+	[378309037:378880714]	+		[385877697:386461556]	+
171	135240418	chr3DL_seq574	731170	+	[378891559:379158594]	+		[386479455:386730161]	+
172	135971688	chr3DL_seq644	381164	+	[379166539:379549113]	+		[386740587:387124935]	+
173	136352952	chr3DL_seq645	1600651	+	[379556772:381134993]	+		[387132594:388737138]	+
174	137953703	chr3DL_seq562	223599	-	[381134990:381330490]	-		[388738715:388838714]	-
175	138177402	chr3DL_seq244	138795	-	[381330595:381461000]	-		[388912559:388917728]	-
176	138316297	chr3DL_seq277	680854	+	[381467186:382141585]	+		[389091117:389728243]	+
177	138997251	chr3DL_seq944	2248538	+	[382139497:384398960]	+		[389726154:392019752]	+
178	141245889	chr3DL_seq647	805811	+	[384435183:385246162]	+		[392053248:392844789]	+
179	142051800	chr3DL_seq469	423490	+	[385304278:385608493]	+		[392926003:393195181]	+
180	142475390	chr3DL_seq351	513992	-	[385572895:386088647]	-		[393142384:393653081]	-
181	142989482	chr3DL_seq648	1265841	-	[386104355:387395496]	-		[393668799:394974188]	-
182	144255423	chr3DL_seq246	189843	+	[387425688:387500429]	+		[395003508:395060297]	+
183	144445366	chr3DL_seq486	309004	-	[387564573:387868440]	-		[395142733:395444287]	-
184	144754470	scaffold505|size110018	110018	-	[387887531:387961230]	-		[395461773:395479330]	-
185	144864588	chr3DL_seq314	939628	+	[388018097:388961776]	+		[395589662:396486867]	+
186	145804316	chr3DL_seq401	231263	+	[388981697:389160157]	+		[396649059:396756205]	+
187	146035679	chr3DL_seq342	942655	+	[389165646:390073851]	+		[396736727:397649368]	+
188	146978434	chr3DL_seq963	164443	+	[390075523:390239804]	+		[397657534:397816151]	+
189	147142977	chr3DL_seq556	407399	-	[390322542:390712029]	-		[397902720:398290121]	-
190	147550476	chr3DL_seq912	184928	+	[390712357:390876435]	+		[398277843:398450892]	+
191	147735504	chr3DL_seq388	886125	+	[390881525:391737481]	+		[398480195:399335566]	+
192	148621729	chr3DL_seq205	391739	-	[391729430:392102763]	-		[399422422:399691469]	-
193	149013568	chr3DL_seq824	262927	+	[392128443:392384644]	+		[399741837:399970877]	+
194	149276595	chr3DL_seq247	452634	+	[392513788:392930597]	+		[400360399:400534086]	+
195	149729329	chr3DL_seq825	277221	+	[392950276:393207085]	+		[400556280:400771535]	+
196	150006650	NMPL02128750.1	158564	+	[393210093:393370470]	+		[400955420:400974435]	+
197	150165314	NMPL02258335.1	325977	-	[393383399:393712584]	-		[400988313:401264832]	-
198	150491391	chr3DL_seq425	849847	+	[393741907:394533577]	+		[401349224:402121943]	+
199	151341338	NMPL02267339.1	77798	+	[394535142:394613282]	+		[402143258:402223185]	+
200	151419236	chr3DL_seq934	594123	+	[394686487:395287316]	+		[402320212:402789270]	+
201	152013459	chr3DL_seq543	134416	-	[395270081:395416180]	-		[402928046:403045115]	-
202	152147975	chr3DL_seq219	46745	-	[395418496:395460529]	-		[403040668:403084501]	-
203	152194820	chr3DL_seq649	459703	+	[395450657:395914771]	+		[403188050:403389784]	+
204	152654623	chr3DL_seq319	762618	+	[395951690:396683911]	+		[403478280:403922423]	+
205	153417341	chr3DL_seq340	171178	+	[396697407:396857808]	+		[403962075:404121395]	+
206	153588619	chr3DL_seq650	1243460	+	[396845492:398022138]	+		[404080499:405333530]	+
207	154832179	chr3DL_seq535	314929	-	[398031300:398346906]	-		[405349220:405623474]	-
208	155147208	chr3DL_seq286	1303616	-	[398370332:399610644]	-		[405676238:406923765]	-
209	156450924	chr3DL_seq935	823616	+	[399611963:400408291]	+		[407204403:407664849]	+
210	157274640	NMPL02081946.1	210441	-	[400409326:400597113]	-		[407853910:407881725]	-
211	157485181	chr3DL_seq385	522721	+	[400604003:401126823]	+		[407925662:408463463]	+
212	158008002	chr3DL_seq926	150984	+	[401099923:401239036]	+		[408443199:408568641]	+
213	158159086	chr3DL_seq827	924008	+	[401281806:402193063]	+		[408611410:409254629]	+
214	159083194	chr3DL_seq358	128656	+	[402188036:402320437]	+		[409697319:409709704]	+
215	159211950	chr3DL_seq572	721976	+	[402330277:402999959]	+		[409949685:410428971]	+
216	159934026	chr3DL_seq378	238257	+	[403011583:403200661]	+		[410451443:410629924]	+
217	160172383	chr3DL_seq390	241772	+	[403199523:403436480]	+		[410629921:410855781]	+
218	160414255	chr3DL_seq465	503359	-	[403433333:403920039]	-		[410852641:411351379]	-
219	160917714	chr3DL_seq564	331516	-	[403883127:404200307]	-		[411287867:411636293]	-
220	161249330	chr3DL_seq278	986987	+	[404209215:405187213]	+		[411645203:412572452]	+
221	162236417	chr3DL_seq898	1347476	+	[405211523:406557703]	+		[412602938:414011458]	+
222	163583993	chr3DL_seq899	1328451	+	[406589675:407926705]	+		[414050589:415375481]	+
223	164912544	chr3DL_seq653	1276186	+	[202613010:409091436]	+		[415416662:416557712]	+
224	166188830	chr3DL_seq267	294807	-	[409091886:409354364]	-		[416835737:416847075]	-
225	166483737	chr3DL_seq966	2430760	+	[409437735:411900410]	+		[416952303:419430905]	+
226	168914597	chr3DL_seq503	146450	-	[411921429:412044048]	-		[419442473:419556056]	-
227	169061147	chr3DL_seq550	417001	+	[412041631:412396817]	+		[419564716:419929522]	+
228	169478248	chr3DL_seq548	206871	+	[412385106:412565680]	+		[419917824:420151867]	+
229	169685219	scaffold277|size613660	699883	+	[412566113:413170609]	+		[420093282:420725417]	+
230	170385202	chr3DL_seq376	260745	+	[413170174:413414511]	+		[420789011:420946843]	+
231	170646047	chr3DL_seq480	525155	+	[413429698:413821986]	+		[420958969:421129200]	+
232	171171302	chr3DL_seq349	218522	+	[413835414:414000125]	+		[421410317:421580649]	+
233	171389924	chr3DL_seq913	153417	-	[413998765:414156695]	-		[421640805:421674540]	-
234	171543441	NMPL02185689.1	369327	+	[414145269:414247757]	+		[421766597:421792831]	+
235	171912868	chr3DL_seq828	1509856	+	[414259856:415760548]	+		[421804931:423280503]	+
236	173422824	chr3DL_seq656	1034230	-	[415763914:416804378]	-		[423280499:424323146]	-
237	174457154	chr3DL_seq577	946066	+	[416790781:417735844]	+		[424332436:425278441]	+
238	175403320	scaffold499|size151047	206239	-	[417758359:417956484]	-		[425300839:425502124]	-
239	175609659	NMPL02100234.1	288040	-	[417980020:418146573]	-		[425593138:425612387]	-
240	175897799	chr3DL_seq268	2297640	+	[418146719:420368008]	+		[425675973:427908292]	+
241	178195539	chr3DL_seq829	1246424	+	[420408404:421615277]	+		[427950449:429158690]	+
242	179442063	chr3DL_seq936	1370671	+	[421639568:423004696]	+		[429193087:430484675]	+
243	180812834	chr3DL_seq508	179096	+	[423004729:423147972]	+		[430461621:430624526]	+
244	180992030	chr3DL_seq658	250278	+	[423200209:423443947]	+		[430675550:430811758]	+
245	181242408	chr3DL_seq362	260117	+	[423510958:423753866]	+		[430926669:431128799]	+
246	181502625	chr3DL_seq967	534657	+	[423765599:424309503]	+		[431167357:431714964]	+
247	182037382	chr3DL_seq831	2151729	+	[424327214:426721329]	+/-	Part3_reverse (Rev05):Nrgene error	[431792341:433779854]	+/-	PartM_reverse (3):899023-1574808; Aetwrror
248	184189211	chr3DL_seq660	2057381	+	[425885214:428673427]	+/-	Part5_reverse:Nrgene error	[433898196:435902244]	+
249	186246692	chr3DL_seq832	646666	+	[428736008:429367191]	+		[435966255:436520199]	+
250	186893458	chr3DL_seq322	511670	+	[429364686:429858222]	+		[436950522:436956099]	+
251	187405228	chr3DL_seq490	354569	+	[429894415:430249280]	+		[437345416:437443788]	+
252	187759897	chr3DL_seq662	1234013	+	[430284343:431492599]	+		[437478846:438701234]	+/-	PartM_reverse (4)
253	188994010	chr3DL_seq663	1042604	-	[431541445:432581648]	-		[438749380:439788814]	-
254	190036714	chr3DL_seq410	833203	+	[432584435:433219663]	+		[439791600:440430091]	+
255	190870017	chr3DL_seq664	1145974	-	[433262147:434417677]	-		[440522945:441657429]	-
256	192016091	chr3DL_seq308	708750	+	[434433771:435152305]	+		[442280413:442530779]	+
257	192724941	chr3DL_seq665	1417700	+	[435153510:436577724]	+		[442548055:443997085]	+
258	194142741	chr3DL_seq505	351715	+	[436714309:437068962]	+		[444134908:444486836]	+
259	194494556	chr3DL_seq364	202909	+	[437080924:437252171]	+		[444498847:444650681]	+
260	194697565	chr3DL_seq234	421835	+	[437252552:437658344]	+		[444666066:445080340]	+
261	195119500	chr3DL_seq666	532771	+	[437615694:438106395]	+		[445034098:445531193]	+
262	195652371	scaffold221|size297051	297051	+	[438118888:438370721]	+		[445553632:445780855]	+
263	195949522	chr3DL_seq283	638031	+	[438380927:439022087]	+		[445787444:446394069]	+
264	196587653	chr3DL_seq927	120816	-	[439030766:439149215]	-		[446487162:446562057]	-
265	196708569	chr3DL_seq576	291532	-	[439148717:439394537]	-		[446561559:446804871]	-
266	197000201	chr3DL_seq834	249679	+	[439403515:439651430]	+		[446815047:447066048]	+
267	197249980	chr3DL_seq835	36937	+	[439659482:439690023]	+		[447073996:447104548]	+
268	197287017	chr3DL_seq237	281017	-	[439723205:440002161]	-		[447136947:447416761]	-
269	197568134	chr3DL_seq320	333506	+	[440036637:440345731]	+		[447433871:447749055]	+
270	197901740	chr3DL_seq435	383682	-	[440345725:440714359]	-		[447749049:448198842]	-
271	198285522	chr3DL_seq668	125456	-	[440738855:440851350]	-		[448223557:448338611]	-
272	198411078	chr3DL_seq955	2298079	+	[440854301:443122485]	+		[448341562:450654744]	+
273	200709257	chr3DL_seq836	1352436	+	[443164361:444518826]	+		[450698194:452061966]	+
274	202061793	chr3DL_seq672	383471	+	[444676960:445065598]	+		[452209301:452592296]	+
275	202445364	chr3DL_seq674	202297	-	[445079287:445263205]	-		[452601121:452792411]	-
276	202647761	chr3DL_seq221	471418	+	[445321044:445739739]	+		[452859421:453179704]	+
277	203119279	chr3DL_seq222	577997	+	[445793757:446312573]	+		[453337165:453760225]	+
278	203697376	chr3DL_seq837	472019	+	[446786338:447256002]	+		[454326108:454739474]	+
279	204169495	chr3DL_seq488	523273	+	[447285967:447816628]	+		[455079518:455291547]	+
280	204692868	chr3DL_seq675	1556945	+	[447897871:449441479]	+		[455383134:456894193]	+
281	206249913	chr3DL_seq901	1546725	+	[449591125:451132075]	+		[457151823:458647734]	+
282	207796738	chr3DL_seq953	1792211	+	[451203644:452968007]	+		[458719188:460510930]	+
283	209589049	chr3DL_seq260	961361	+	[453000873:453934278]	+		[460564556:461449910]	+
284	210550510	NMPL02087081.1	256684	+	[453914847:454166313]	+		[461450847:461717110]	+
285	210807294	chr3DL_seq463	670999	+	[454154027:454802512]	+		[461704821:462364474]	+
286	211478393	chr3DL_seq875	1440431	+	[454842607:456250698]	+		[462472259:463832118]	+
287	212918924	chr3DL_seq838	1913126	+	[456258431:458141243]	+		[463839855:465601851]	+
288	214832150	chr3DL_seq839	546064	+	[458149765:458694147]	+		[465801393:466219389]	+
289	215378314	chr3DL_seq938	594066	+	[458699602:459297073]	+		[466521369:466947281]	+
290	215972480	chr3DL_seq206	416940	+	[459297089:459713228]	+		[466954151:473310898]	+
291	216389520	chr3DL_seq361	1004142	+	[459697625:460695228]	+		[467354544:468354387]	+
292	217393762	chr3DL_seq412	629867	-	[460760807:461369718]	-		[468484328:469080309]	-
293	218023729	chr3DL_seq840	364110	-	[461380020:461715190]	-		[469090619:469453476]	-
294	218387939	chr3DL_seq303	547431	+	[461782725:462278460]	+		[469675773:470047879]	+
295	218935470	chr3DL_seq400	148919	+	[462279553:462412137]	+		[470048970:470159158]	+
296	219084489	chr3DL_seq680	715442	-	[462466810:463068849]	-		[470238830:470863848]	-
297	219800031	chr3DL_seq395	329447	+	[463068128:463379724]	+		[470863127:471201179]	+
298	220129578	chr3DL_seq587	591668	+	[463394783:463950261]	+		[471216523:471780308]	+
299	220721346	chr3DL_seq575	152168	+	[463946819:464095633]	+		[471776860:471930634]	+
300	220873614	chr3DL_seq681	278006	+	[464103748:464384117]	+		[471948374:472202995]	+
301	221151720	chr3DL_seq403	263685	+	[464617820:464884985]	+		[472701435:472764142]	+
302	221415505	chr3DL_seq414	138596	+	[464970739:465108532]	+		[472850959:472988054]	+
303	221554201	chr3DL_seq841	256991	+	[465129400:465383754]	+		[473018433:473271340]	+
304	221811292	chr3DL_seq939	784980	+	[465381738:466147387]	+		[473320707:473994145]	+
305	222596372	chr3DL_seq452	202061	+	[466199615:466393699]	+		[474312161:474358224]	+
306	222798533	chr3DL_seq842	1015514	-	[466391785:467366061]	-/+	PartM_reverse (Rev06)	[474639386:475309750]	-/+	PartM_reverse (5)
307	223814147	chr3DL_seq902	4881454	+	[467380326:472181255]	+		[475374740:480148668]	+
308	228695701	chr3DL_seq962	377666	-	[472199350:472561598]	-		[480169151:480525339]	-
309	229073467	scaffold380|size278355	285190	-	[472561225:472805014]	-		[480549069:480776965]	-
310	229358757	chr3DL_seq393	59263	+	[472801012:472841214]	+		[480768042:480826570]	+
311	229418120	chr3DL_seq844	74745	-	[472934522:473010886]	-		[480918788:480994147]	-
312	229492965	chr3DL_seq419	871932	+	[473048363:473923004]	+		[481023550:481807438]	+
313	230364997	chr3DL_seq685	467598	-	[473983033:474446082]	-		[482273642:482513844]	-
314	230832695	chr3DL_seq317	208070	+	[474485166:474693187]	+		[482554006:482759416]	+
315	231040865	chr3DL_seq402	449571	-	[474708269:475155053]	-		[482773236:483228628]	-
316	231490536	chr3DL_seq686	496027	-	[475190491:475555494]	-		[483327092:483587045]	-
317	231986663	chr3DL_seq491	219367	+	[475555817:475760868]	+		[483691491:483759730]	+
318	232206130	chr3DL_seq454	50556	+	[475788369:475839123]	+		[483802166:483852928]	+
319	232256786	chr3DL_seq956	1896905	-	[475880635:477743519]	-		[483894208:485676756]	-
320	234153791	chr3DL_seq527	271752	-	[477749847:478007486]	-		[485717673:485985512]	-
321	234425643	chr3DL_seq688	341882	-	[478014549:478315955]	-		[485997014:486313565]	-
322	234767625	chr3DL_seq846	844256	+	[478428838:479255295]	+		[486438316:487258536]	+
323	235611981	NMPL02081532.1	420626	+	[479271287:479527810]	+		[487316033:487569017]	+
324	236032707	chr3DL_seq241	692885	+	[479529828:480224624]	+		[487571035:488265213]	+
325	236725692	chr3DL_seq356	665192	+	[480244116:480903074]	+		[488293376:488910166]	+
326	237390984	chr3DL_seq690	381132	-	[480944362:481313950]	-		[488947120:489317146]	-
327	237772216	chr3DL_seq307	415639	-	[481340550:481717993]	-		[489343695:489721738]	-
328	238187955	chr3DL_seq691	1319086	-	[481724644:483006474]	-		[489726700:491023884]	-
329	239507141	chr3DL_seq279	159161	+	[483070769:483199477]	+		[491076545:491216937]	+
330	239666402	chr3DL_seq692	682167	-	[483231000:483843754]	-		[491247274:491843089]	-
331	240348669	chr3DL_seq903	429108	+	[483847544:484264985]	-/+	Part3_reverse (Rev07)	[491843866:492245655]	+
332	240777877	chr3DL_seq904	565234	+	[484282022:484829711]	+		[492269928:492822374]	+
333	241343211	chr3DL_seq533	202039	+	[484905049:485097943]	+		[492898509:493084778]	+
334	241545350	chr3DL_seq905	419321	+	[485101682:485487603]	+		[493088519:493479700]	+
335	241964771	chr3DL_seq336	697937	+	[485483755:486183558]	+		[493475848:494183039]	+
336	242662808	chr3DL_seq532	156703	+	[486233421:486399358]	+		[494246936:494399658]	+
337	242819611	chr3DL_seq236	1337869	+	[486395473:487713407]	+		[494395775:495720610]	+
338	244157580	chr3DL_seq694	652182	+	[487720638:488373964]	+		[495727550:496385513]	+
339	244809862	chr3DL_seq559	782714	-	[488455814:489205389]	-		[496467146:497211435]	-
340	245592676	chr3DL_seq695	577572	+	[489175581:489673837]	+		[497140838:497703737]	+	rearrange
341	246170348	chr3DL_seq292	480277	+	[489673066:490080615]	+		[497706264:498122667]	+
342	246650725	chr3DL_seq696	321425	-	[490080557:490404564]	-		[498122609:498444368]	-
343	246972250	chr3DL_seq697	928805	+	[490410034:491353923]	+		[498452479:499398648]	+
344	247901155	chr3DL_seq698	347623	+	[491395747:491735700]	+		[499440898:499783626]	+
345	248248878	chr3DL_seq210	471885	-	[491739384:492164588]	-		[499788243:500236152]	-
346	248720863	chr3DL_seq906	188987	-	[492203336:492384008]	-		[500250414:500407615]	-
347	248909950	chr3DL_seq498	407711	-	[492409102:492804728]	-		[500456741:500852239]	-
348	249317761	chr3DL_seq258	165298	+	[492804214:492943113]	+		[500851731:500982102]	+
349	249483159	chr3DL_seq357	250247	-	[492994494:493245018]	-		[501035944:501289340]	-
350	249733506	chr3DL_seq699	197570	-	[493246145:493447905]	-		[501312784:501503265]	-
351	249931176	chr3DL_seq456	327270	-	[493448199:493760099]	-		[501483356:501747490]	-
352	250258546	chr3DL_seq876	272564	+	[493858723:494033981]	+		[501809246:502078461]	+
353	250531210	chr3DL_seq253	277179	+	[494069453:494326131]	+		[502113939:502333527]	+
354	250808489	chr3DL_seq365	818250	+	[494362250:495177888]	+		[502431477:503249965]	+
355	251626839	chr3DL_seq586	753151	-	[495197748:495955730]	-		[503272297:504020243]	-
356	252380090	chr3DL_seq282	876116	+	[496011134:496801906]	+		[504097003:504957604]	+
357	253256306	chr3DL_seq907	2631089	+	[496820522:499427043]	+		[505088892:507494935]	+
358	255887495	chr3DL_seq516	407491	+	[499434853:499833046]	+		[507502745:507889314]	+
359	256295086	chr3DL_seq847	11537	+	[499847370:499858887]	+		[507902059:507913568]	+
360	256306723	chr3DL_seq915	20308	+	[499859513:499879788]	+		[507913895:507934149]	+
361	256327131	chr3DL_seq701	341040	+	[499884987:500217405]	+		[507948017:508315205]	+/-	Part3_reverse (6)
362	256668271	chr3DL_seq968	2236675	+	[500248621:502453431]	+		[508446714:510111859]	+
363	258905046	chr3DL_seq252	539837	-	[502483273:503093798]	-		[510906562:510914755]	-
364	259444983	chr3DL_seq514	1176844	-	[503385162:504562919]	-		[511593251:512432057]	-
365	260621927	chr3DL_seq495	257167	-	[504568044:504823520]	-		[512442194:512706839]	-
366	260879194	chr3DL_seq703	1096174	-	[500520723:505967302]	-		[512839786:513843819]	-
367	261975468	chr3DL_seq877	1002227	+	[505964382:506943112]	+		[513856156:514837942]	+
368	262977795	chr3DL_seq878	681314	-	[506948538:507628759]	-		[514843368:515566434]	-
369	263659209	scaffold384|size219627	242079	-	[507637757:507852513]	-		[515576261:515764620]	-
370	263901388	chr3DL_seq848	1409449	+	[507953925:509250436]	+		[21689957:592860236]	+
371	265310937	chr3DL_seq228	527593	-	[509335138:509861005]	-		[517339078:517877289]	-
372	265838630	chr3DL_seq227	555906	+	[509913232:510464907]	+		[517946300:518355351]	+
373	266394636	chr3DL_seq918	357776	-	[510423300:510773491]	-		[518491070:518858372]	-
374	266752512	chr3DL_seq526	177966	-	[510735771:510916939]	-		[518826904:518984400]	-
375	266930578	chr3DL_seq849	413036	+	[510899456:511297308]	+		[518970452:519321085]	+
376	267343714	chr3DL_seq850	27199	+	[511299179:511324226]	+/+	rearrangement	[519261375:519564355]	+	rearrangement
377	267371013	chr3DL_seq952	1622920	+	[511324673:512919760]	+		[519591464:521170942]	+
378	268994033	chr3DL_seq476	174577	-	[512938773:513113866]	-		[521191800:521369297]	-
379	269168710	chr3DL_seq477	108718	-	[513132414:513231903]	-		[521387541:521442102]	-
380	269277528	chr3DL_seq707	2131551	+	[513301184:515410032]	+		[521503621:523636518]	+
381	271409179	chr3DL_seq565	289558	+	[515420134:515698739]	+		[523781067:523901663]	+
382	271698837	NMPL02101113.1	363292	-	[515698998:516059315]	-		[523927828:524287436]	-
383	272062229	NMPL02006070.1	263809	+	[516057771:516206012]	+		[524296911:524435375]	+
384	272326138	chr3DL_seq284	380901	+	[516224566:516601933]	+		[524454560:524754529]	+
385	272707139	chr3DL_seq269	371881	+	[516633415:517001123]	+		[524872912:525232763]	+
386	273079120	chr3DL_seq940	270164	+	[516989356:517257065]	+		[525225040:525506542]	+
387	273349384	chr3DL_seq273	742168	+	[517270163:518031055]	+		[525517531:526286561]	+
388	274091652	chr3DL_seq851	368730	+	[518036820:518397088]	+		[526292335:526671176]	+
389	274460482	chr3DL_seq217	446854	-	[518463110:518882316]	-		[526946435:527220904]	-
390	274907436	chr3DL_seq493	82220	+	[518929324:518994843]	+		[527345950:527406907]	+
391	274989756	chr3DL_seq973	2428701	+	[519005323:521447684]	+/-	Part3_reverse (Rev08)	[527552084:529847083]	+
392	277418557	chr3DL_seq444	162158	+	[521491564:521656332]	+		[529891639:530055526]	+
393	277580815	chr3DL_seq530	111265	+	[521656572:521754453]	+		[530055766:530153939]	+
394	277692180	chr3DL_seq501	211887	-	[521768949:521947153]	-		[530170315:530351325]	-
395	277904167	chr3DL_seq404	175812	+	[521948635:522048868]	+		[530361476:530460243]	+
396	278080079	chr3DL_seq711	853778	+	[522080763:522932463]	+		[1647841:531409896]	+
397	278933957	chr3DL_seq468	174891	+	[523067207:523222505]	+		[531540202:531693589]	+
398	279108948	chr3DL_seq432	382268	-	[523279009:523664874]	-		[531759566:532123692]	-
399	279491316	chr3DL_seq293	313224	-	[523662843:523922540]	-		[532178755:532394471]	-
400	279804640	chr3DL_seq979	904505	+	[523925086:524822824]	+		[532395231:533319927]	+
401	280709245	chr3DL_seq343	115105	-	[524835642:524946010]	-		[533339752:533440985]	-
402	280824450	chr3DL_seq483	348816	+	[524946636:525286337]	+		[533452455:533805401]	+
403	281173366	chr3DL_seq534	199951	-	[525283625:525483433]	-		[533802689:533987099]	-
404	281373417	chr3DL_seq853	1665620	+	[525503048:527181328]	+		[534159765:535761192]	+
405	283039137	chr3DL_seq854	11474	+	[527202932:527208800]	+		[535828137:535834173]	+
406	283050711	chr3DL_seq941	879124	+	[527212790:528092590]	+		[535845271:536706112]	+
407	283929935	chr3DL_seq928	39193	-	[528093211:528131708]	-		[536706322:536745454]	-
408	283969228	chr3DL_seq538	328370	-	[528130081:528459743]	-		[18680821:537064240]	-
409	284297698	chr3DL_seq568	1112952	-	[528460284:529579670]	-		[537064784:537738397]	-
410	285410750	chr3DL_seq960	510504	+	[529636124:530151068]	+		[538379381:539057282]	+	Low_similarity
411	285921354	chr3DL_seq569	382642	+	[530217464:530592163]	+		[539144151:539504382]	+	Low_similarity
412	286304096	chr3DL_seq714	1092267	+	[530766968:531843903]	+		[539992352:572937322]	+
413	287396463	chr3DL_seq437	458029	+	[531847265:532307563]	+		[540753391:541212537]	+
414	287854592	chr3DL_seq958	2227965	+	[532336929:534545374]	+		[541257187:543412214]	+
415	290082657	chr3DL_seq716	599897	+	[534603310:535210240]	+		[543464124:544109858]	+
416	290682654	chr3DL_seq717	1246390	+	[535295845:536585128]	+		[544219023:544891003]	+
417	291929144	chr3DL_seq910	632426	+	[536502854:537120976]	+		[545279478:545836719]	+	Low_similarity
418	292561670	NMPL02077375.1	99080	-	[537140900:537212043]	-		[545830729:545953107]	-	Low_similarity
419	292660850	chr3DL_seq224	403460	+	[537233121:537633631]	+		[546128108:546365580]	+
420	293064410	chr3DL_seq547	386782	+	[537636716:537973161]	+		[546368660:546696361]	+
421	293451292	chr3DL_seq475	309842	+	[537968003:538238017]	+		[546691203:546916005]	+
422	293761234	chr3DL_seq218	489648	+	[538253020:538737643]	+		[546929713:547429946]	+
423	294250982	chr3DL_seq718	790878	+	[538747339:539526027]	+		[547454711:548223695]	+
424	295041960	chr3DL_seq553	1707470	+	[539539119:541262979]	+		[548249446:549916516]	+
425	296749530	NMPL02114147.1	399630	-	[541238706:541534974]	-		[549890356:550189437]	-
426	297149260	chr3DL_seq311	123879	-	[541536766:541662606]	-		[550190190:550318038]	-
427	297273239	chr3DL_seq545	163081	+	[541665241:541829747]	+		[550320679:550486063]	+
428	297436420	chr3DL_seq719	77815	+	[541859645:541932315]	+		[550515857:550595986]	+
429	297514335	chr3DL_seq339	408137	+	[541959347:542362919]	+		[550620473:551025524]	+
430	297922572	chr3DL_seq294	707173	-	[542363518:542978460]	-		[551026123:551666799]	-
431	298629845	chr3DL_seq460	131500	+	[543035558:543118743]	+		[551733737:551800068]	+
432	298761445	chr3DL_seq398	413663	+	[543119017:543475322]	+		[551805144:552151110]	+
433	299175208	chr3DL_seq858	885277	+	[543465539:544302948]	+		[552155155:552750870]	+
434	300060585	chr3DL_seq331	345558	+	[544304021:544646060]	+		[552999576:553323711]	+	Low_similarity
435	300406243	chr3DL_seq720	403647	+	[544664170:545013797]	+		[553284262:553995898]	+	Low_similarity + part
436	300809990	chr3DL_seq859	1221925	+	[545069445:546267342]	+		[553654655:554687392]	+
437	302032015	chr3DL_seq977	1985360	+	[546297406:548229196]	+		[554709774:620764344]	+
438	304017475	chr3DL_seq946	600763	+	[548229756:548825791]	+		[556766688:557257085]	+
439	304618338	chr3DL_seq724	3230266	+	[548860679:552085872]	+		[557490777:560544518]	+
440	307848704	chr3DL_seq581	86351	-	[552087418:552169829]	-		[560636087:560711004]	-
441	307935155	chr3DL_seq216	904250	+	[552250749:553024428]	+		[560791762:561614601]	+
442	308839505	chr3DL_seq522	471443	+	[553020509:553507960]	+		[561610668:582558631]	+
443	309311048	chr3DL_seq949	2498584	+	[553592838:556060838]	+	PartM3_reverse (Rev09 & Rev10)	[562762644:565534949]	+	PartM_missing
444	311809732	chr3DL_seq950	1237310	+	[556257536:557195415]	+	Part5_reverse(Rev10)	[3303960:566418279]	+
445	313047142	chr3DL_seq948	3072547	+	[557157156:559977351]	+	PartM_reverse (Rev11):Nrgene error	[566427953:569341794]	+
446	316119789	chr3DL_seq223	336190	+	[559987218:560285729]	+		[569379845:569417129]	+
447	316456079	chr3DL_seq256	219241	+	[560293820:560500405]	+		[569707929:569879832]	+
448	316675420	chr3DL_seq975	2282112	+	[560522358:562783426]	+		[570367909:572240574]	+
449	318957632	chr3DL_seq942	1392528	+	[562887629:564256114]	+		[572301670:573374433]	+
450	320350260	chr3DL_seq729	1277679	+	[564276118:565452761]	+		[573398805:574605123]	+
451	321628039	chr3DL_seq971	1375224	+	[565488905:566872248]	+		[574771253:575249495]	+
452	323003363	chr3DL_seq864	1069351	+	[566877029:567941128]	+		[574497648:577332874]	+
453	324072814	chr3DL_seq930	56461	+	[567951557:568004611]	+		[577947892:578007421]	+	Low_similarity
454	324129375	chr3DL_seq947	1183331	+	[568015025:569214193]	+/-	Part3 reverse(Rev12); NRgene error	[578018377:579093293]	+	Low_similarity
455	325312806	chr3DL_seq733	1366290	+	[569410624:570728466]	+		[579614848:579816876]	+
456	326679196	chr3DL_seq229	1320677	+	[570729122:571967660]	+		[581494200:582160776]	+
457	327999973	chr3DL_seq502	121219	+				[582628234:582695292]	+
458	328121292	chr3DL_seq734	978766	-	[571967761:572913257]	+	Part3_reverse (Rev13)	[583183604:584094174]	-
459	329100158	scaffold2|size1675641	1695655	+	[572951848:574631710]	+		[584137942:585737944]	+
460	330795913	NMPL02114984.1	698811	+	[574696369:575164316]	+		[585802445:586606121]	+/-	Part3_reverse (7) confirmed; tauschii error
461	331494824	chr3DL_seq735	2830041	+	[575195821:577989856]	+/-	PartM_reverse (Rev14): 1645851-1968196	[586708527:588526151]	+/-	Part5_reverse confirmed; tauschii error
462	334324965	chr3DL_seq972	2703132	+	[577998661:580757425]	+		[588902812:591712676]	+
463	337028197	chr3DL_seq275	948917	-	[580760416:581690833]	-		[591777002:592595828]	-
464	337977214	chr3DL_seq737	1317173	-	[581732240:582934148]	+/-	Part5_reverse (15): 1-987734	[592761993:594025398]	-
465	339294487	NMPL02019024.1	318013	+	[582981088:583270911]	+		[594071473:594329462]	+
466	339612600	scaffold439|size183330	183330	+	[583271093:583433998]	+		[594472643:594533676]	+
467	339796030	chr3DL_seq529	394299	+	[583437578:583834904]	+		[594618815:594975471]	+
468	340190429	chr3DL_seq434	213073	-	[583819933:584020110]	-		[594977694:595171335]	-
469	340403602	NMPL02003175.1	652832	+	[584044066:584618669]	+		[595198179:595823883]	+
470	341056534	chr3DL_seq943	557735	+	[585019674:585580032]	-	reverse (16)	[595851707:596440067]	+
471	341614369	NMPL02208315.1	189245	-	[584852440:585022405]	+	reverse	[596437332:596586757]	-
472	341803714	chr3DL_seq049	684239	-	[584627627:585931807]	-/+	Part3_reverse	[596591984:597114055]	-
473	342488053	chr3DL_seq867	790161	+	[585984499:586735564]	+		[597702936:598214917]	+	Low_similarity
474	343278314	chr3DL_seq738	1031188	+	[586802953:587827070]	+		[598261901:599029371]	+
475	344309602	chr3DL_seq739	723890	+	[587835633:588556847]	+		[599223008:599984158]	+
476	345033592	chr3DL_seq566	531034	-	[588766109:589289343]	-		[600188012:600705597]	-
477	345564726	NMPL02006529.1	356374	+	[589300257:589656033]	+		[600716515:600773790]	+
478	345921200	chr3DL_seq510	138766	+	[589754569:589889476]	+		[601134662:601268963]	+
479	346060066	chr3DL_seq740	1825912	+	[589949308:591774091]	+		[601326256:602766670]	+	Part3_reverse (8): tauschiierror
480	347886078	chr3DL_seq481	305210	-	[591931852:592188957]	-		[603481061:603683859]	+	reverse
481	348191388	chr3DL_seq741	206036	+	[592192929:592357766]	+		[603359489:603405021]	-	reverse
482	348397524	chr3DL_seq105-2	548632	+	[592523730:592883230]	-/+		[604299345:604700986]	+
483	348946256	chr3DL_seq969	2223651	+	[592894508:595128034]	+		[604738907:607015528]	+
484	351170007	chr3DL_seq743	1161244	+	[595141797:596316451]	+		[607598368:608553479]	+
485	352331351	NMPL02196384.1	494808	+	[596316759:596651937]	+		[210699798:608920527]	+
486	352826259	chr3DL_seq744	2155138	+	[596657322:598797160]	+		[609020608:611275401]	+
487	354981497	chr3DL_seq321	332621	+	[598797176:599081963]	+		[611279418:611407623]	+
488	355314218	NMPL02120893.1	289713	-	[599134095:599426327]	-		[611568633:611869066]	-
489	355604031	chr3DL_seq868	3391112	-	[599418516:602761811]	-	Part5_reverse	[612216830:614407350]	-	DIFF
490	358995243	chr3DL_seq746	1391427	-	[602761912:604180978]	+/-	Part3_reverse(Rev17)	[614492846:615824549]	-
491	360386770	chr3DL_seq931	216100	+	[604174200:604346932]	+		[615930208:616093418]	+
492	360602970	chr3DL_seq911	915763	+	[604355359:605283627]	+		[616110409:617116567]	+
493	361518833	scaffold38|size587887	596701	+	[604861960:605521853]	+		[616697438:617450722]	+
494	362115634	chr3DL_seq870	472065	+	[605673422:606101142]	+		[618275952:618466031]	-	reverse (9)
495	362587799	chr3DL_seq748	1065590	+	[606212171:607182256]	+/-	PartM_reverse (Rev18): 257006-559212; Nrgene error	[618600237:618919988]	+/-	Part5_reverse
496	363653489	chr3DL_seq749	553711	-	[607233712:607764854]	-	DIFF	[619033229:619361463]	-	DIFF + Low_similarity
497	364207300	chr3DL_seq750	800442	+	[607962490:608754663]	+		[619465450:620833202]	+	Low_similarity
498	365007842	chr3DL_seq970	1845507	+	[608863014:610733249]	+		[620971370:622558244]	+
499	366853449	chr3DL_seq377	1318761	+	[610748818:611951390]	+		[622796266:623861084]	+
500	368172310	NMPL02207169.1	329955	+	[611961637:612175210]	+		[623980517:624016646]	+
501	368502365	NMPL02031331.1	807299	-	[612169077:612980929]	-		[624312709:624792498]	-
502	369309764	chr3DL_seq752	1929651	+	[613046626:615521678]	-/+	Part3_reverse (Rev19)	[624993408:626620487]	+
503	371239515	chr3DL_seq482	347180	+	[613484993:613828984]	-	reverse	[626613984:626861284]	+
504	371586795	NMPL02047952.1	172784	-	[613301308:613473870]	+	reverse	[626982686:627139923]	-
