## Additional File 5 for "Reduced chromatin accessibility underlies gene expression differences in homologous chromosome arms of hexaploid wheat and diploid *Aegilops tauschii*"

### Sheet: 工作表1
GeneID_Triticum_aestivum	GeneID_Aegilop_tauschii	cDNA length	specific/general	Amplicon_Zise	TM	Forward	Reverse	Note
TA3DL0012800	AET3G0165300.1	1369	843R	157	60.9	CAGCCTCGGTGCCAAGTTT	ATCGACATACCCTTTCCCTGC	ACROSS_EXONS
			general	127	59.94	CGCCAGAGTTGCATCATCTTG	ATCGACATACCCTTTCCCTGC	ACROSS_EXONS
TA3DL0043200	AET3G0190800.1	2442	813F	152	57.37	AATGCTCAAACGAAGGACAAC	ACACATGTCTCAGTCCCAACC	ACROSS_EXONS
			general	199	60.07	GAGACCATGCATCACACCAGA	ACACATGTCTCAGTCCCAACC	ACROSS_EXONS
TA3DL0054400	AET3G0200900.1	3527	1752F	221	59.76	TGCTGGACTGATGGTTATTCGT	CCATCAGAGCAGACAGGTTGT	ACROSS_EXONS
			general	201	60	TCCGTGGAGTCAATGGAACTG	ACCTGTCTAGTTCAGCCTTGC	ACROSS_EXONS
TA3DL0083300	AET3G0225500.1	1656	644F	123	60.94	CACTGCTCAACTCGCTCGTT	AACCAGGCAAGTCAACAAGGT	ACROSS_EXONS
			general	231	60.27	AGGTGGTTAACGCGGATTTCA	AACCAGGCAAGTCAACAAGGT	ACROSS_EXONS
TA3DL0101200	AET3G0241600.1	1723	753R	124	60.07	TCCAGTATCCAACGGTTCTGC	CCAGAATTTCCATCACTTCCTTCC	ACROSS_EXONS
			general	219	60.07	TCCAGTATCCAACGGTTCTGC	GGGACTCTTGAAACTTGGCCT	ACROSS_EXONS
TA3DL0124500	AET3G0262600.1	1509	582F	246	59.93	AGGGCTATATTGGTCGTGCAG	GTACCTCGCAATGGGATCTGT	ACROSS_EXONS
			general	201	59.74	CAAGTGCAAGAAGAACGACCC	TCCAAGTGGATCTTTGGCTCC	ACROSS_EXONS
TA3DL0176200	AET3G0306900.1	2584	732F	202	58.32	TGTCTATGGGTACTCTCCTTATTCA	CATGTTGTAGCCCTGTCCAGT	ACROSS_EXONS
			general	121	60.07	CTGCTGCTGTAACTGGCTTTG	TGAGTTGGACTTGGCAAGGTT	ACROSS_EXONS
TA3DL0179900	AET3G0309600.1	1732	797R	147	60.06	TGGCTCCAATCATCCTCAACC	GCCTTTCGATGGTGGATATGGAT	ACROSS_EXONS
			general	194	60.27	AAGATGGTCCTTCCCAACTGC	TGGAAGTGCCTCACATTCTCC	ACROSS_EXONS
TA3DL0190100	AET3G0318800.1	1139	764R	219	59.93	CGACAAGGGTGAACAGAAGGA	CATGCTGCCCGGTTTAGGTTA	ACROSS_EXONS
			general	215	60	TCGTAAATGTTGCACGGAGGA	CCTTCTGTTCACCCTTGTCGT	ACROSS_EXONS
TA3DL0194000	AET3G0322500.1	1021	351F	231	59.27	GAATCGCCAAGAAGCAGTCC	AGATCCAGAACTCGTCCTTGC	ACROSS_EXONS
			general	172	59.93	TTCTACTTTGGAGCCCGCTTT	GCACTTTCATACTGGGCTTGC	ACROSS_EXONS
TA3DL0223000	AET3G0343400.1	1005	547R	135	60.07	ATCGCATCTCAAGCCTCACAA	TAGCCAAACACCGATGCCAAT	ACROSS_EXONS
			general	103	60.07	ATCGCATCTCAAGCCTCACAA	CCCATCCAGCCAGATCATACC	ACROSS_EXONS
TA3DL0229700	AET3G0348900.1	1664	738R	243	60.2	TGAAGCTGCGAAGTGGTTACA	CTGACAAAGAAGGATGCCACG	ACROSS_EXONS
			general	184	60.07	CAGCCGAGTTGACAGTCTGAT	CAACAACCTCTGCTTCTTGGC	ACROSS_EXONS
TA3DL0230600	AET3G0349600.1	2460	1435F	93	61.11	CCGAGGGTGGATACTACGCA	GTGGGTGATCGGTTGAGATGT	ACROSS_EXONS
			general	233	60.27	TGTCTGCTTGAAGGAAGGCTC	GTGGGTGATCGGTTGAGATGT	ACROSS_EXONS
TA3DL0232500	AET3G0351000.1	2286	1093R	209	60	GGGTATCCTTAGAAGCTCGCC	GGACCGGAGAGCCTTTGTC	ACROSS_EXONS
			general	202	60	GGAGACCTAGCATAGTTCGGC	GCAATCCAAAACTGAAGCCGT	ACROSS_EXONS
