## Additional File 6 for "Reduced chromatin accessibility underlies gene expression differences in homologous chromosome arms of hexaploid wheat and diploid *Aegilops tauschii*"

### Sheet: GOlevel3
			D10G DEG				D27G				leaf				root				seedling
GO	GO_terms	Descriptions	D10G	D10G.down	D10G.up	D10Gtest	D27G	D27G.down	D27G.up	D27Gtest	leaf	leaf.down	leaf.up	leaf.test	root	root.down	root.up	root.test	seedling	seedling.down	seedling.up	seedling.test	5
GO:0043227	Cellular Component	membrane-bounded organelle	52	51.4	52.6	0	49.6	40.5	59.7	1	52.1	48.4	57.5	1	41.3	39.3	43.3	0	52.5	53.1	51.9	0
GO:0043229	Cellular Component	intracellular organelle	57	56.9	57	0	51.8	41.9	62.7	1	53.5	50	58.6	1	43.5	40	47	1	54.4	54.2	54.6	0
GO:0044422	Cellular Component	organelle part	22.9	22.9	22.8	0	19.1	12.2	26.9	1	21.1	20.6	21.8	0	14.1	10.4	17.9	1	21.1	22.9	19.4	0
GO:0043228	Cellular Component	non-membrane-bounded organelle	11.2	11.9	10.5	0	7.8	4.1	11.9	1	7	5.6	9.2	0	5.9	3	9	1	9.8	7.3	12	0
GO:0005929	Cellular Component	cilium	0	0	0	0	0	0	0	0	0	0	0	0	0.4	0.7	0	0	0.5	0	0.9	0
GO:0044464	Cellular Component	cell part	70.4	71.6	69.3	0	68.8	58.1	80.6	1	69	66.7	72.4	1	62.5	59.3	65.7	1	69.1	66.7	71.3	0
GO:0005622	Cellular Component	intracellular	66.8	68.8	64.9	0	66	55.4	77.6	1	63.4	59.5	69	1	55.8	53.3	58.2	0	64.7	63.5	65.7	0
GO:0044424	Cellular Component	intracellular part	66.4	67.9	64.9	0	65.2	55.4	76.1	1	62	57.9	67.8	1	55.4	53.3	57.5	0	64.2	63.5	64.8	0
GO:0031975	Cellular Component	envelope	4.9	4.6	5.3	0	5.7	4.1	7.5	0	4.2	4	4.6	0	3.3	3.7	3	0	5.4	6.2	4.6	0
GO:1990204	Cellular Component	oxidoreductase complex	0.4	0	0.9	0	2.1	1.4	3	0	0.5	0	1.1	0	0.7	0.7	0.7	0	1	1	0.9	0
GO:0042995	Cellular Component	cell projection	0	0	0	0	0	0	0	0	0	0	0	0	0.4	0.7	0	0	0.5	0	0.9	0
GO:0044459	Cellular Component	plasma membrane part	3.1	1.8	4.4	0	1.4	2.7	0	0	2.8	4	1.1	0	2.6	3	2.2	0	2	1	2.8	0
GO:0005886	Cellular Component	plasma membrane	6.7	6.4	7	0	4.3	4.1	4.5	0	7	9.5	3.4	1	7.4	6.7	8.2	0	4.9	5.2	4.6	0
GO:0071944	Cellular Component	cell periphery	8.5	9.2	7.9	0	6.4	5.4	7.5	0	8.9	11.1	5.7	1	9.7	8.9	10.4	0	6.9	6.2	7.4	0
GO:0012505	Cellular Component	endomembrane system	9.4	8.3	10.5	0	11.3	10.8	11.9	0	9.4	12.7	4.6	1	6.7	5.9	7.5	0	8.8	8.3	9.3	0
GO:0008287	Cellular Component	protein serine/threonine phosphatase complex	0.9	1.8	0	0	0.7	1.4	0	0	1.4	2.4	0	0	1.1	2.2	0	0	1.5	2.1	0.9	0
GO:0042175	Cellular Component	nuclear outer membrane-endoplasmic reticulum membrane network	4	3.7	4.4	0	4.3	2.7	6	0	1.9	2.4	1.1	0	1.5	0	3	0	2.5	1	3.7	0
GO:0030312	Cellular Component	external encapsulating structure	2.2	2.8	1.8	0	2.8	1.4	4.5	0	2.8	3.2	2.3	0	2.2	2.2	2.2	0	2	1	2.8	0
GO:0030904	Cellular Component	retromer complex	0.4	0	0.9	0	0.7	0	1.5	0	0	0	0	0	0.4	0	0.7	0	0.5	0	0.9	0
GO:0044446	Cellular Component	intracellular organelle part	22.9	22.9	22.8	0	19.1	12.2	26.9	1	21.1	20.6	21.8	0	14.1	10.4	17.9	1	21.1	22.9	19.4	0
GO:0043233	Cellular Component	organelle lumen	4.9	6.4	3.5	0	4.3	1.4	7.5	1	3.8	2.4	5.7	0	3.3	2.2	4.5	0	5.4	5.2	5.6	0
GO:0031090	Cellular Component	organelle membrane	8.5	8.3	8.8	0	8.5	6.8	10.4	0	7	8.7	4.6	0	5.2	5.2	5.2	0	6.9	7.3	6.5	0
GO:0000313	Cellular Component	organellar ribosome	0.4	0.9	0	0	0	0	0	0	0	0	0	0	0	0	0	0	0	0	0	0
GO:0043233	Cellular Component	organelle lumen	4.9	6.4	3.5	0	4.3	1.4	7.5	1	3.8	2.4	5.7	0	3.3	2.2	4.5	0	5.4	5.2	5.6	0
GO:1902494	Cellular Component	catalytic complex	8.5	8.3	8.8	0	9.2	6.8	11.9	1	6.1	5.6	6.9	0	6.7	7.4	6	0	6.4	5.2	7.4	0
GO:0005667	Cellular Component	transcription factor complex	2.7	4.6	0.9	0	5	6.8	3	0	4.7	4	5.7	0	4.5	5.9	3	0	2.9	3.1	2.8	0
GO:0071819	Cellular Component	DUBm complex	0.4	0.9	0	0	0.7	1.4	0	0	0.5	0.8	0	0	0.4	0.7	0	0	0.5	1	0	0
GO:0098796	Cellular Component	membrane protein complex	8.5	3.7	13.2	1	9.2	8.1	10.4	0	5.2	5.6	4.6	0	5.6	3.7	7.5	0	6.4	3.1	9.3	1
GO:0070069	Cellular Component	cytochrome complex	0.9	0.9	0.9	0	2.1	1.4	3	0	0.9	0.8	1.1	0	1.1	0.7	1.5	0	1.5	1	1.9	0
GO:0098798	Cellular Component	mitochondrial protein complex	1.8	1.8	1.8	0	2.1	2.7	1.5	0	0.9	0.8	1.1	0	1.5	2.2	0.7	0	1	1	0.9	0
GO:0005875	Cellular Component	microtubule associated complex	0.4	0	0.9	0	0	0	0	0	0	0	0	0	0.4	0.7	0	0	0	0	0	0
GO:1990351	Cellular Component	transporter complex	1.8	0.9	2.6	0	0	0	0	0	1.4	1.6	1.1	0	1.1	0.7	1.5	0	0.5	0	0.9	0
GO:1990904	Cellular Component	ribonucleoprotein complex	6.7	8.3	5.3	0	3.5	1.4	6	0	4.7	4.8	4.6	0	3	1.5	4.5	0	4.4	1	7.4	1
GO:0000347	Cellular Component	THO complex	0	0	0	0	0.7	0	1.5	0	0	0	0	0	0	0	0	0	0	0	0	0
GO:0005885	Cellular Component	Arp2/3 protein complex	0.4	0.9	0	0	0	0	0	0	0	0	0	0	0	0	0	0	0	0	0	0
GO:0005643	Cellular Component	nuclear pore	0.4	0.9	0	0	0.7	1.4	0	0	0.5	0.8	0	0	0.4	0.7	0	0	0.5	1	0	0
GO:0042555	Cellular Component	MCM complex	0	0	0	0	0.7	0	1.5	0	0	0	0	0	0	0	0	0	0	0	0	0
GO:0044815	Cellular Component	DNA packaging complex	1.8	0.9	2.6	0	1.4	0	3	0	0.9	0	2.3	0	1.1	0.7	1.5	0	2.9	3.1	2.8	0
GO:0005852	Cellular Component	eukaryotic translation initiation factor 3 complex	0.9	0.9	0.9	0	0	0	0	0	0	0	0	0	0	0	0	0	0	0	0	0
GO:0016592	Cellular Component	mediator complex	0.4	0	0.9	0	0.7	0	1.5	0	0.5	0	1.1	0	0.4	0	0.7	0	0.5	0	0.9	0
GO:1990391	Cellular Component	DNA repair complex	0	0	0	0	0	0	0	0	0	0	0	0	0	0	0	0	0.5	1	0	0
GO:0016459	Cellular Component	myosin complex	0	0	0	0	0	0	0	0	0	0	0	0	0.4	0	0.7	0	0	0	0	0
GO:0022624	Cellular Component	proteasome accessory complex	0	0	0	0	0	0	0	0	0.5	0.8	0	0	0	0	0	0	0	0	0	0
GO:0005838	Cellular Component	proteasome regulatory particle	0	0	0	0	0	0	0	0	0.5	0.8	0	0	0	0	0	0	0	0	0	0
GO:0008540	Cellular Component	proteasome regulatory particle, base subcomplex	0	0	0	0	0	0	0	0	0.5	0.8	0	0	0	0	0	0	0	0	0	0
GO:0000776	Cellular Component	kinetochore	0	0	0	0	0	0	0	0	0.5	0	1.1	0	0	0	0	0	0	0	0	0
GO:0045298	Cellular Component	tubulin complex	0.9	0	1.8	0	0	0	0	0	0	0	0	0	0.4	0	0.7	0	0	0	0	0
GO:0032993	Cellular Component	protein-DNA complex	2.2	1.8	2.6	0	1.4	0	3	0	0.9	0	2.3	0	1.1	0.7	1.5	0	2.5	2.1	2.8	0
GO:0099023	Cellular Component	tethering complex	0	0	0	0	0	0	0	0	0	0	0	0	0.4	0.7	0	0	0	0	0	0
GO:0043564	Cellular Component	Ku70:Ku80 complex	0.4	0.9	0	0	0	0	0	0	0	0	0	0	0	0	0	0	0	0	0	0
GO:0070390	Cellular Component	transcription export complex 2	0.4	0.9	0	0	0.7	1.4	0	0	0.5	0.8	0	0	0.4	0.7	0	0	0.5	1	0	0
GO:0000408	Cellular Component	EKC/KEOPS complex	0	0	0	0	0	0	0	0	0	0	0	0	0.4	0	0.7	0	0.5	0	0.9	0
GO:0048476	Cellular Component	Holliday junction resolvase complex	0.4	0.9	0	0	0	0	0	0	0	0	0	0	0	0	0	0	0.5	1	0	0
GO:0005839	Cellular Component	proteasome core complex	0.4	0.9	0	0	0	0	0	0	0.5	0.8	0	0	0.4	0.7	0	0	0	0	0	0
GO:0019773	Cellular Component	proteasome core complex, alpha-subunit complex	0.4	0.9	0	0	0	0	0	0	0.5	0.8	0	0	0.4	0.7	0	0	0	0	0	0
GO:0070469	Cellular Component	respiratory chain	0.9	0.9	0.9	0	2.1	1.4	3	0	0.9	0.8	1.1	0	1.5	1.5	1.5	0	1.5	1	1.9	0
GO:0044455	Cellular Component	mitochondrial membrane part	1.3	0.9	1.8	0	2.1	2.7	1.5	0	0.9	0.8	1.1	0	1.5	2.2	0.7	0	1	1	0.9	0
GO:0098796	Cellular Component	membrane protein complex	8.5	3.7	13.2	1	9.2	8.1	10.4	0	5.2	5.6	4.6	0	5.6	3.7	7.5	0	6.4	3.1	9.3	1
GO:0031224	Cellular Component	intrinsic component of membrane	34.5	34.9	34.2	0	32.6	37.8	26.9	1	32.4	34.9	28.7	1	36.4	37	35.8	0	32.4	35.4	29.6	1
GO:0044459	Cellular Component	plasma membrane part	3.1	1.8	4.4	0	1.4	2.7	0	0	2.8	4	1.1	0	2.6	3	2.2	0	2	1	2.8	0
GO:0005789	Cellular Component	endoplasmic reticulum membrane	4	3.7	4.4	0	4.3	2.7	6	0	1.9	2.4	1.1	0	1.5	0	3	0	2.5	1	3.7	0
GO:0098552	Cellular Component	side of membrane	0.4	0	0.9	0	0.7	0	1.5	0	0.5	0	1.1	0	0.4	0	0.7	0	0.5	0	0.9	0
GO:0019898	Cellular Component	extrinsic component of membrane	0.4	0	0.9	0	1.4	1.4	1.5	0	0	0	0	0	0.4	0	0.7	0	0.5	0	0.9	0
GO:0031090	Cellular Component	organelle membrane	8.5	8.3	8.8	0	8.5	6.8	10.4	0	7	8.7	4.6	0	5.2	5.2	5.2	0	6.9	7.3	6.5	0
GO:0044425	Cellular Component	membrane part	38.1	37.6	38.6	0	38.3	43.2	32.8	1	35.2	38.9	29.9	1	38.7	38.5	38.8	0	35.3	37.5	33.3	0
GO:0098805	Cellular Component	whole membrane	4	3.7	4.4	0	5	4.1	6	0	3.8	4.8	2.3	0	2.6	1.5	3.7	0	3.4	3.1	3.7	0
GO:0005886	Cellular Component	plasma membrane	6.7	6.4	7	0	4.3	4.1	4.5	0	7	9.5	3.4	1	7.4	6.7	8.2	0	4.9	5.2	4.6	0
GO:0048475	Cellular Component	coated membrane	0.9	0	1.8	0	1.4	1.4	1.5	0	0.5	0.8	0	0	0.4	0	0.7	0	0.5	0	0.9	0
GO:0034357	Cellular Component	photosynthetic membrane	2.7	2.8	2.6	0	0.7	1.4	0	0	2.8	2.4	3.4	0	0	0	0	0	2.5	4.2	0.9	0
GO:0042175	Cellular Component	nuclear outer membrane-endoplasmic reticulum membrane network	4	3.7	4.4	0	4.3	2.7	6	0	1.9	2.4	1.1	0	1.5	0	3	0	2.5	1	3.7	0
GO:0005789	Cellular Component	endoplasmic reticulum membrane	4	3.7	4.4	0	4.3	2.7	6	0	1.9	2.4	1.1	0	1.5	0	3	0	2.5	1	3.7	0
GO:0019867	Cellular Component	outer membrane	0.4	0	0.9	0	0	0	0	0	0	0	0	0	0.4	0	0.7	0	0.5	0	0.9	0
GO:0099081	Cellular Component	supramolecular polymer	0.9	0	1.8	0	0	0	0	0	0.5	0.8	0	0	0.4	0	0.7	0	0	0	0	0
GO:0044421	Cellular Component	extracellular region part	0.9	1.8	0	0	0	0	0	0	0.5	0.8	0	0	0.7	1.5	0	0	0	0	0	0
GO:0048046	Cellular Component	apoplast	0.4	0.9	0	0	0.7	1.4	0	0	0.5	0.8	0	0	1.1	2.2	0	0	0	0	0	0
GO:0005615	Cellular Component	extracellular space	0.9	1.8	0	0	0	0	0	0	0.5	0.8	0	0	0.7	1.5	0	0	0	0	0	0
GO:0009506	Cellular Component	plasmodesma	0.9	0.9	0.9	0	2.8	2.7	3	0	1.4	2.4	0	0	1.1	1.5	0.7	0	1	2.1	0	0
GO:0005911	Cellular Component	cell-cell junction	0.9	0.9	0.9	0	2.8	2.7	3	0	1.4	2.4	0	0	1.1	1.5	0.7	0	1	2.1	0	0
GO:0042646	Cellular Component	plastid nucleoid	0	0	0	0	0	0	0	0	0	0	0	0	0	0	0	0	0.5	1	0	0
GO:0016787	Molecular Function	hydrolase activity	23.8	22.9	24.6	0	22	17.6	26.9	1	28.2	27.8	28.7	0	23	23.7	22.4	0	28.4	27.1	29.6	0
GO:0016829	Molecular Function	lyase activity	1.3	1.8	0.9	0	2.1	2.7	1.5	0	2.3	3.2	1.1	0	2.2	4.4	0	0	1.5	3.1	0	0
GO:0140096	Molecular Function	catalytic activity, acting on a protein	13	16.5	9.6	1	17.7	14.9	20.9	1	17.4	15.1	20.7	1	16.7	15.6	17.9	0	16.2	13.5	18.5	1
GO:0016740	Molecular Function	transferase activity	17	19.3	14.9	0	19.9	20.3	19.4	0	20.7	23	17.2	1	20.8	20	21.6	0	19.1	24	14.8	1
GO:0016491	Molecular Function	oxidoreductase activity	3.6	3.7	3.5	0	5.7	5.4	6	0	7.5	7.9	6.9	0	9.3	11.1	7.5	0	7.8	8.3	7.4	0
GO:0140098	Molecular Function	catalytic activity, acting on RNA	2.7	2.8	2.6	0	2.8	1.4	4.5	0	2.8	2.4	3.4	0	2.6	2.2	3	0	2.5	3.1	1.9	0
GO:0070283	Molecular Function	radical SAM enzyme activity	0	0	0	0	0	0	0	0	0.5	0.8	0	0	0	0	0	0	0	0	0	0
GO:0016874	Molecular Function	ligase activity	0.9	0.9	0.9	0	3.5	1.4	6	0	2.3	2.4	2.3	0	2.2	0.7	3.7	0	2	2.1	1.9	0
GO:0140097	Molecular Function	catalytic activity, acting on DNA	2.2	3.7	0.9	0	0.7	0	1.5	0	0.5	0.8	0	0	0.7	0.7	0.7	0	1	2.1	0	0
GO:0016853	Molecular Function	isomerase activity	1.3	0.9	1.8	0	2.1	2.7	1.5	0	1.9	1.6	2.3	0	0.7	0.7	0.7	0	0.5	0	0.9	0
GO:1901363	Molecular Function	heterocyclic compound binding	25.6	23.9	27.2	0	27	21.6	32.8	1	23	19.8	27.6	1	29.7	25.2	34.3	1	24.5	22.9	25.9	0
GO:0097159	Molecular Function	organic cyclic compound binding	25.6	23.9	27.2	0	27	21.6	32.8	1	23	19.8	27.6	1	29.7	25.2	34.3	1	24.5	22.9	25.9	0
GO:0043167	Molecular Function	ion binding	22.9	22.9	22.8	0	29.8	29.7	29.9	0	27.7	29.4	25.3	0	34.6	32.6	36.6	0	31.9	36.5	27.8	1
GO:0005515	Molecular Function	protein binding	6.3	4.6	7.9	0	7.8	6.8	9	0	8.9	7.9	10.3	0	5.9	3	9	1	8.3	8.3	8.3	0
GO:0048037	Molecular Function	cofactor binding	2.2	3.7	0.9	0	2.8	4.1	1.5	0	4.2	6.3	1.1	1	5.9	8.1	3.7	0	3.9	6.2	1.9	0
GO:0051540	Molecular Function	metal cluster binding	0.9	1.8	0	0	0.7	0	1.5	0	0.9	1.6	0	0	0.7	0.7	0.7	0	1	2.1	0	0
GO:0036094	Molecular Function	small molecule binding	13.9	10.1	17.5	1	14.2	8.1	20.9	1	12.7	9.5	17.2	1	16.7	11.9	21.6	1	16.2	15.6	16.7	0
GO:0030246	Molecular Function	carbohydrate binding	1.3	0.9	1.8	0	1.4	1.4	1.5	0	2.8	2.4	3.4	0	2.6	1.5	3.7	0	0.5	0	0.9	0
GO:0001871	Molecular Function	pattern binding	0.4	0	0.9	0	0	0	0	0	1.9	1.6	2.3	0	1.1	0.7	1.5	0	0.5	0	0.9	0
GO:0003682	Molecular Function	chromatin binding	0	0	0	0	0	0	0	0	0	0	0	0	0.4	0.7	0	0	0	0	0	0
GO:0097367	Molecular Function	carbohydrate derivative binding	12.1	7.3	16.7	1	12.8	6.8	19.4	1	12.2	8.7	17.2	1	14.1	7.4	20.9	1	13.7	11.5	15.7	0
GO:0008144	Molecular Function	drug binding	10.3	7.3	13.2	1	12.8	8.1	17.9	1	11.3	7.9	16.1	1	13.4	8.9	17.9	1	12.7	13.5	12	0
GO:0008289	Molecular Function	lipid binding	0.4	0	0.9	0	2.1	1.4	3	0	0.5	0	1.1	0	0.4	0	0.7	0	1	0	1.9	0
GO:0044877	Molecular Function	protein-containing complex binding	0	0	0	0	0.7	1.4	0	0	0	0	0	0	0	0	0	0	0.5	1	0	0
GO:0042165	Molecular Function	neurotransmitter binding	0	0	0	0	0.7	0	1.5	0	0	0	0	0	0	0	0	0	0.5	1	0	0
GO:0008430	Molecular Function	selenium binding	0.4	0.9	0	0	0	0	0	0	0.5	0.8	0	0	0.4	0.7	0	0	0	0	0	0
GO:0022857	Molecular Function	transmembrane transporter activity	4.9	3.7	6.1	0	4.3	5.4	3	0	4.7	5.6	3.4	0	6.7	5.9	7.5	0	4.9	5.2	4.6	0
GO:0030234	Molecular Function	enzyme regulator activity	2.2	2.8	1.8	0	0.7	1.4	0	0	0.9	0.8	1.1	0	0.4	0	0.7	0	0.5	0	0.9	0
GO:0005200	Molecular Function	structural constituent of cytoskeleton	0	0	0	0	0	0	0	0	0.5	0.8	0	0	0	0	0	0	0	0	0	0
GO:0003735	Molecular Function	structural constituent of ribosome	5.4	6.4	4.4	0	2.8	1.4	4.5	0	4.2	4.8	3.4	0	1.5	0.7	2.2	0	3.4	1	5.6	0
GO:0060089	Molecular Function	molecular transducer activity	0.4	0.9	0	0	1.4	1.4	1.5	0	0.5	0.8	0	0	0.4	0.7	0	0	0.5	1	0	0
GO:0005057	Molecular Function	signal transducer activity, downstream of receptor	0.4	0.9	0	0	0	0	0	0	0	0	0	0	0	0	0	0	0	0	0	0
GO:0003700	Molecular Function	DNA binding transcription factor activity	0.9	1.8	0	0	2.1	4.1	0	0	2.8	3.2	2.3	0	2.6	4.4	0.7	0	0.5	1	0	0
GO:0000988	Molecular Function	transcription factor activity, protein binding	1.3	1.8	0.9	0	2.1	2.7	1.5	0	1.4	0.8	2.3	0	1.9	2.2	1.5	0	1.5	2.1	0.9	0
GO:0004601	Molecular Function	peroxidase activity	0	0	0	0	0	0	0	0	0.5	0.8	0	0	1.1	0.7	1.5	0	1	1	0.9	0
GO:0051234	Biological Process	establishment of localization	13.5	10.1	16.7	1	16.3	16.2	16.4	0	13.6	13.5	13.8	0	16.7	14.1	19.4	1	15.2	11.5	18.5	1
GO:0051641	Biological Process	cellular localization	3.6	2.8	4.4	0	5.7	4.1	7.5	0	2.3	2.4	2.3	0	3	2.2	3.7	0	3.9	2.1	5.6	0
GO:0033036	Biological Process	macromolecule localization	4.9	3.7	6.1	0	7.8	5.4	10.4	1	4.7	4.8	4.6	0	4.1	3	5.2	0	4.9	3.1	6.5	0
GO:0032879	Biological Process	regulation of localization	1.3	0.9	1.8	0	0	0	0	0	1.4	2.4	0	0	0.4	0.7	0	0	1	1	0.9	0
GO:0031503	Biological Process	protein-containing complex localization	0.9	1.8	0	0	0.7	1.4	0	0	0.5	0.8	0	0	0.4	0.7	0	0	0.5	1	0	0
GO:0048856	Biological Process	anatomical structure development	4.5	3.7	5.3	0	7.8	1.4	14.9	1	3.3	2.4	4.6	0	4.1	1.5	6.7	1	8.3	8.3	8.3	0
GO:0003006	Biological Process	developmental process involved in reproduction	0.9	0	1.8	0	3.5	0	7.5	1	0.9	0	2.3	0	1.9	0.7	3	0	3.4	5.2	1.9	0
GO:0048869	Biological Process	cellular developmental process	2.7	2.8	2.6	0	2.8	1.4	4.5	0	1.4	1.6	1.1	0	1.1	0.7	1.5	0	2.5	2.1	2.8	0
GO:0009653	Biological Process	anatomical structure morphogenesis	1.8	2.8	0.9	0	2.1	1.4	3	0	1.4	1.6	1.1	0	0.7	0.7	0.7	0	3.4	5.2	1.9	0
GO:0050793	Biological Process	regulation of developmental process	0.9	0.9	0.9	0	2.8	1.4	4.5	0	0.9	0.8	1.1	0	1.1	0.7	1.5	0	2	2.1	1.9	0
GO:0048646	Biological Process	anatomical structure formation involved in morphogenesis	0	0	0	0	0	0	0	0	0	0	0	0	0	0	0	0	0.5	1	0	0
GO:0048532	Biological Process	anatomical structure arrangement	0	0	0	0	0	0	0	0	0	0	0	0	0	0	0	0	0.5	1	0	0
GO:0010014	Biological Process	meristem initiation	0	0	0	0	0	0	0	0	0	0	0	0	0	0	0	0	0.5	1	0	0
GO:0007568	Biological Process	aging	0	0	0	0	0.7	0	1.5	0	0	0	0	0	0.4	0	0.7	0	0.5	0	0.9	0
GO:0021700	Biological Process	developmental maturation	0	0	0	0	0	0	0	0	0	0	0	0	0	0	0	0	0.5	1	0	0
GO:0022611	Biological Process	dormancy process	0	0	0	0	0	0	0	0	0	0	0	0	0	0	0	0	0.5	1	0	0
GO:0007275	Biological Process	multicellular organism development	3.1	1.8	4.4	0	6.4	0	13.4	1	2.3	1.6	3.4	0	3.3	0.7	6	1	6.9	7.3	6.5	0
GO:0009791	Biological Process	post-embryonic development	0.9	0	1.8	0	2.8	0	6	1	0.9	0	2.3	0	1.5	0.7	2.2	0	3.9	5.2	2.8	0
GO:0051239	Biological Process	regulation of multicellular organismal process	0	0	0	0	1.4	0	3	0	0	0	0	0	0.4	0	0.7	0	0.5	1	0	0
GO:0009846	Biological Process	pollen germination	0.4	0	0.9	0	0.7	0	1.5	0	0.5	0	1.1	0	0.4	0	0.7	0	0.5	0	0.9	0
GO:0044706	Biological Process	multi-multicellular organism process	0.4	0	0.9	0	0.7	0	1.5	0	0.5	0	1.1	0	0.4	0	0.7	0	0.5	0	0.9	0
GO:0009845	Biological Process	seed germination	0.4	0	0.9	0	0.7	0	1.5	0	0.5	0	1.1	0	0.4	0	0.7	0	1	1	0.9	0
GO:0007389	Biological Process	pattern specification process	0	0	0	0	0	0	0	0	0	0	0	0	0	0	0	0	0.5	1	0	0
GO:0032504	Biological Process	multicellular organism reproduction	0.4	0	0.9	0	0.7	0	1.5	0	0	0	0	0	0.4	0	0.7	0	0.5	1	0	0
GO:0009561	Biological Process	megagametogenesis	0.4	0	0.9	0	0.7	0	1.5	0	0	0	0	0	0.4	0	0.7	0	0	0	0	0
GO:0010073	Biological Process	meristem maintenance	0	0	0	0	0	0	0	0	0	0	0	0	0	0	0	0	0.5	1	0	0
GO:0010162	Biological Process	seed dormancy process	0	0	0	0	0	0	0	0	0	0	0	0	0	0	0	0	0.5	1	0	0
GO:0006807	Biological Process	nitrogen compound metabolic process	44.4	54.1	35.1	1	52.5	47.3	58.2	1	48.4	50.8	44.8	1	46.5	48.1	44.8	0	44.1	52.1	37	1
GO:0019222	Biological Process	regulation of metabolic process	9	11	7	0	12.1	14.9	9	1	9.9	7.9	12.6	0	9.7	10.4	9	0	9.3	10.4	8.3	0
GO:0071704	Biological Process	organic substance metabolic process	54.3	62.4	46.5	1	58.9	54.1	64.2	1	59.2	61.1	56.3	0	55	58.5	51.5	1	52.9	61.5	45.4	1
GO:0044237	Biological Process	cellular metabolic process	50.7	61.5	40.4	1	56.7	54.1	59.7	1	57.3	60.3	52.9	1	53.5	58.5	48.5	1	51	62.5	40.7	1
GO:0009056	Biological Process	catabolic process	11.7	15.6	7.9	1	19.1	18.9	19.4	0	13.6	17.5	8	1	14.9	17	12.7	0	12.3	15.6	9.3	1
GO:0044238	Biological Process	primary metabolic process	50.7	57.8	43.9	1	56.7	51.4	62.7	1	55.4	57.1	52.9	0	49.8	51.1	48.5	0	49.5	56.2	43.5	1
GO:0009892	Biological Process	negative regulation of metabolic process	1.3	0	2.6	0	2.1	1.4	3	0	1.4	0	3.4	0	1.1	0.7	1.5	0	1.5	2.1	0.9	0
GO:0044281	Biological Process	small molecule metabolic process	11.7	12.8	10.5	0	21.3	14.9	28.4	1	19.7	20.6	18.4	0	20.1	22.2	17.9	0	18.6	24	13.9	1
GO:0009058	Biological Process	biosynthetic process	24.2	28.4	20.2	1	27.7	27	28.4	0	28.6	31	25.3	1	23.4	25.2	21.6	0	20.6	25	16.7	1
GO:0055114	Biological Process	oxidation-reduction process	5.8	5.5	6.1	0	7.8	5.4	10.4	1	9.9	9.5	10.3	0	10.8	11.9	9.7	0	10.3	10.4	10.2	0
GO:0019748	Biological Process	secondary metabolic process	1.8	2.8	0.9	0	0	0	0	0	3.3	5.6	0	1	3.3	6.7	0	1	1	1	0.9	0
GO:0032259	Biological Process	methylation	0.9	0	1.8	0	2.1	0	4.5	0	3.3	4	2.3	0	1.1	0	2.2	0	1	2.1	0	0
GO:0009893	Biological Process	positive regulation of metabolic process	1.3	2.8	0	0	1.4	2.7	0	0	2.3	4	0	0	1.5	3	0	0	2	4.2	0	0
GO:0042445	Biological Process	hormone metabolic process	0.9	1.8	0	0	0.7	1.4	0	0	0.9	1.6	0	0	0.7	1.5	0	0	1	2.1	0	0
GO:0070085	Biological Process	glycosylation	1.3	0.9	1.8	0	1.4	1.4	1.5	0	0.5	0.8	0	0	0.4	0.7	0	0	0.5	1	0	0
GO:0042440	Biological Process	pigment metabolic process	0.4	0.9	0	0	0	0	0	0	0.5	0.8	0	0	0	0	0	0	0.5	1	0	0
GO:0045730	Biological Process	respiratory burst	0.4	0.9	0	0	0	0	0	0	0.5	0.8	0	0	0.4	0.7	0	0	0.5	1	0	0
GO:0050789	Biological Process	regulation of biological process	17.9	21.1	14.9	1	19.1	20.3	17.9	0	17.8	16.7	19.5	0	15.2	15.6	14.9	0	17.2	18.8	15.7	0
GO:0065009	Biological Process	regulation of molecular function	1.8	1.8	1.8	0	1.4	2.7	0	0	1.9	1.6	2.3	0	0.7	0.7	0.7	0	2	2.1	1.9	0
GO:0065008	Biological Process	regulation of biological quality	6.7	6.4	7	0	7.1	5.4	9	0	7	6.3	8	0	9.3	8.9	9.7	0	9.3	9.4	9.3	0
GO:0019222	Biological Process	regulation of metabolic process	9	11	7	0	12.1	14.9	9	1	9.9	7.9	12.6	0	9.7	10.4	9	0	9.3	10.4	8.3	0
GO:0048519	Biological Process	negative regulation of biological process	1.8	0	3.5	0	2.8	2.7	3	0	1.9	0.8	3.4	0	1.5	1.5	1.5	0	2.9	3.1	2.8	0
GO:0050794	Biological Process	regulation of cellular process	14.8	18.3	11.4	1	17.7	20.3	14.9	1	15	13.5	17.2	0	13.4	14.1	12.7	0	14.2	15.6	13	0
GO:0032879	Biological Process	regulation of localization	1.3	0.9	1.8	0	0	0	0	0	1.4	2.4	0	0	0.4	0.7	0	0	1	1	0.9	0
GO:0051239	Biological Process	regulation of multicellular organismal process	0	0	0	0	1.4	0	3	0	0	0	0	0	0.4	0	0.7	0	0.5	1	0	0
GO:0050793	Biological Process	regulation of developmental process	0.9	0.9	0.9	0	2.8	1.4	4.5	0	0.9	0.8	1.1	0	1.1	0.7	1.5	0	2	2.1	1.9	0
GO:2000241	Biological Process	regulation of reproductive process	0	0	0	0	1.4	0	3	0	0	0	0	0	0.4	0	0.7	0	0.5	1	0	0
GO:0048518	Biological Process	positive regulation of biological process	2.2	4.6	0	0	1.4	2.7	0	0	2.8	4.8	0	0	1.5	3	0	0	2.9	6.2	0	1
GO:0048583	Biological Process	regulation of response to stimulus	1.3	1.8	0.9	0	0	0	0	0	0	0	0	0	0.7	0.7	0.7	0	0.5	0	0.9	0
GO:0002682	Biological Process	regulation of immune system process	0.4	0	0.9	0	0	0	0	0	0	0	0	0	0	0	0	0	0.5	0	0.9	0
GO:0043900	Biological Process	regulation of multi-organism process	0.4	0.9	0	0	0	0	0	0	0.5	0.8	0	0	0	0	0	0	0.5	1	0	0
GO:0023051	Biological Process	regulation of signaling	0.4	0.9	0	0	0	0	0	0	0	0	0	0	0.7	0.7	0.7	0	0	0	0	0
GO:0044087	Biological Process	regulation of cellular component biogenesis	0.4	0.9	0	0	0	0	0	0	0.5	0.8	0	0	0	0	0	0	0	0	0	0
GO:0044237	Biological Process	cellular metabolic process	50.7	61.5	40.4	1	56.7	54.1	59.7	1	57.3	60.3	52.9	1	53.5	58.5	48.5	1	51	62.5	40.7	1
GO:0071554	Biological Process	cell wall organization or biogenesis	2.7	2.8	2.6	0	1.4	1.4	1.5	0	4.2	7.1	0	1	1.9	2.2	1.5	0	0.5	0	0.9	0
GO:1990748	Biological Process	cellular detoxification	0	0	0	0	0	0	0	0	0.5	0.8	0	0	1.1	0.7	1.5	0	1	1	0.9	0
GO:0051716	Biological Process	cellular response to stimulus	9.4	11.9	7	0	9.2	4.1	14.9	1	11.3	11.1	11.5	0	10	8.9	11.2	0	10.3	11.5	9.3	0
GO:0051301	Biological Process	cell division	1.3	0.9	1.8	0	1.4	0	3	0	1.4	0	3.4	0	1.1	0	2.2	0	1.5	0	2.8	0
GO:0007154	Biological Process	cell communication	4.9	5.5	4.4	0	6.4	4.1	9	0	6.6	5.6	8	0	5.2	4.4	6	0	5.4	5.2	5.6	0
GO:0007165	Biological Process	signal transduction	4.9	5.5	4.4	0	5.7	4.1	7.5	0	5.2	4.8	5.7	0	4.5	3.7	5.2	0	4.4	4.2	4.6	0
GO:0050794	Biological Process	regulation of cellular process	14.8	18.3	11.4	1	17.7	20.3	14.9	1	15	13.5	17.2	0	13.4	14.1	12.7	0	14.2	15.6	13	0
GO:0048523	Biological Process	negative regulation of cellular process	0.9	0	1.8	0	1.4	1.4	1.5	0	0.5	0	1.1	0	0	0	0	0	0.5	1	0	0
GO:0016043	Biological Process	cellular component organization	10.8	9.2	12.3	0	14.2	9.5	19.4	1	9.4	9.5	9.2	0	9.3	6.7	11.9	1	13.2	13.5	13	0
GO:0048869	Biological Process	cellular developmental process	2.7	2.8	2.6	0	2.8	1.4	4.5	0	1.4	1.6	1.1	0	1.1	0.7	1.5	0	2.5	2.1	2.8	0
GO:0022406	Biological Process	membrane docking	0.4	0	0.9	0	0	0	0	0	0.5	0	1.1	0	0.4	0	0.7	0	0.5	0	0.9	0
GO:0032940	Biological Process	secretion by cell	0.4	0	0.9	0	1.4	1.4	1.5	0	0.5	0	1.1	0	0.7	0.7	0.7	0	0.5	0	0.9	0
GO:0019725	Biological Process	cellular homeostasis	3.1	1.8	4.4	0	3.5	2.7	4.5	0	2.8	1.6	4.6	0	4.5	2.2	6.7	0	4.4	3.1	5.6	0
GO:0007049	Biological Process	cell cycle	0.9	0.9	0.9	0	0.7	0	1.5	0	0.9	0	2.3	0	1.1	0.7	1.5	0	2	2.1	1.9	0
GO:0048522	Biological Process	positive regulation of cellular process	1.8	3.7	0	0	1.4	2.7	0	0	2.3	4	0	0	1.5	3	0	0	2.5	5.2	0	1
GO:0016049	Biological Process	cell growth	0.4	0	0.9	0	0	0	0	0	0.5	0.8	0	0	0	0	0	0	0.5	0	0.9	0
GO:0006457	Biological Process	protein folding	1.3	1.8	0.9	0	1.4	1.4	1.5	0	2.8	3.2	2.3	0	0.7	0	1.5	0	1.5	1	1.9	0
GO:0030029	Biological Process	actin filament-based process	0.4	0.9	0	0	0.7	1.4	0	0	0	0	0	0	0	0	0	0	0.5	1	0	0
GO:0061919	Biological Process	process utilizing autophagic mechanism	0	0	0	0	1.4	1.4	1.5	0	0	0	0	0	0.4	0	0.7	0	0.5	0	0.9	0
GO:0008219	Biological Process	cell death	1.3	1.8	0.9	0	0	0	0	0	0.9	0.8	1.1	0	0.4	0.7	0	0	0.5	1	0	0
GO:0022402	Biological Process	cell cycle process	0.4	0	0.9	0	0.7	0	1.5	0	0.5	0	1.1	0	0.4	0.7	0	0	1.5	2.1	0.9	0
GO:0016458	Biological Process	gene silencing	0	0	0	0	0.7	0	1.5	0	0.9	0	2.3	0	0.4	0	0.7	0	0.5	1	0	0
GO:0007017	Biological Process	microtubule-based process	0.4	0	0.9	0	0	0	0	0	0.9	0.8	1.1	0	0.4	0.7	0	0	0	0	0	0
GO:0006928	Biological Process	movement of cell or subcellular component	0.4	0	0.9	0	0	0	0	0	0.5	0.8	0	0	0	0	0	0	0	0	0	0
GO:0071804	Biological Process	cellular potassium ion transport	0.9	0.9	0.9	0	0	0	0	0	0.9	0.8	1.1	0	0	0	0	0	0	0	0	0
GO:0022412	Biological Process	cellular process involved in reproduction in multicellular organism	0.4	0	0.9	0	0.7	0	1.5	0	0	0	0	0	0.4	0	0.7	0	0	0	0	0
GO:0007059	Biological Process	chromosome segregation	0	0	0	0	0	0	0	0	0	0	0	0	0	0	0	0	1	2.1	0	0
GO:0009892	Biological Process	negative regulation of metabolic process	1.3	0	2.6	0	2.1	1.4	3	0	1.4	0	3.4	0	1.1	0.7	1.5	0	1.5	2.1	0.9	0
GO:0048523	Biological Process	negative regulation of cellular process	0.9	0	1.8	0	1.4	1.4	1.5	0	0.5	0	1.1	0	0	0	0	0	0.5	1	0	0
GO:0002683	Biological Process	negative regulation of immune system process	0.4	0	0.9	0	0	0	0	0	0	0	0	0	0	0	0	0	0.5	0	0.9	0
GO:0048585	Biological Process	negative regulation of response to stimulus	0.4	0	0.9	0	0	0	0	0	0	0	0	0	0	0	0	0	0.5	0	0.9	0
GO:0043433	Biological Process	negative regulation of DNA binding transcription factor activity	0	0	0	0	0.7	1.4	0	0	0.5	0.8	0	0	0.4	0.7	0	0	1	1	0.9	0
GO:0003006	Biological Process	developmental process involved in reproduction	0.9	0	1.8	0	3.5	0	7.5	1	0.9	0	2.3	0	1.9	0.7	3	0	3.4	5.2	1.9	0
GO:2000241	Biological Process	regulation of reproductive process	0	0	0	0	1.4	0	3	0	0	0	0	0	0.4	0	0.7	0	0.5	1	0	0
GO:0048573	Biological Process	photoperiodism, flowering	0	0	0	0	0.7	0	1.5	0	0.5	0	1.1	0	0.4	0	0.7	0	0.5	0	0.9	0
GO:0044703	Biological Process	multi-organism reproductive process	0.4	0	0.9	0	0.7	0	1.5	0	0	0	0	0	1.5	2.2	0.7	0	0	0	0	0
GO:0009846	Biological Process	pollen germination	0.4	0	0.9	0	0.7	0	1.5	0	0.5	0	1.1	0	0.4	0	0.7	0	0.5	0	0.9	0
GO:0009856	Biological Process	pollination	0.4	0	0.9	0	0.7	0	1.5	0	0.5	0	1.1	0	0.4	0	0.7	0	0.5	0	0.9	0
GO:0051321	Biological Process	meiotic cell cycle	0	0	0	0	0	0	0	0	0	0	0	0	0	0	0	0	0.5	1	0	0
GO:1903046	Biological Process	meiotic cell cycle process	0	0	0	0	0	0	0	0	0	0	0	0	0	0	0	0	0.5	1	0	0
GO:0022412	Biological Process	cellular process involved in reproduction in multicellular organism	0.4	0	0.9	0	0.7	0	1.5	0	0	0	0	0	0.4	0	0.7	0	0	0	0	0
GO:0048609	Biological Process	multicellular organismal reproductive process	0.4	0	0.9	0	0.7	0	1.5	0	0	0	0	0	0.4	0	0.7	0	0.5	1	0	0
GO:0022414	Biological Process	reproductive process	1.3	0	2.6	0	4.3	0	9	1	1.4	0	3.4	0	3.3	3	3.7	0	3.9	5.2	2.8	0
GO:0019953	Biological Process	sexual reproduction	0.4	0	0.9	0	0.7	0	1.5	0	0	0	0	0	1.5	2.2	0.7	0	0	0	0	0
GO:0032504	Biological Process	multicellular organism reproduction	0.4	0	0.9	0	0.7	0	1.5	0	0	0	0	0	0.4	0	0.7	0	0.5	1	0	0
GO:0006950	Biological Process	response to stress	11.2	14.7	7.9	1	8.5	5.4	11.9	1	13.6	16.7	9.2	1	10.4	13.3	7.5	1	13.2	15.6	11.1	0
GO:0009628	Biological Process	response to abiotic stimulus	2.7	3.7	1.8	0	4.3	2.7	6	0	4.7	5.6	3.4	0	4.1	5.2	3	0	4.9	6.2	3.7	0
GO:0042221	Biological Process	response to chemical	4.9	5.5	4.4	0	5	1.4	9	1	8	11.1	3.4	1	8.6	10.4	6.7	0	7.8	9.4	6.5	0
GO:0051716	Biological Process	cellular response to stimulus	9.4	11.9	7	0	9.2	4.1	14.9	1	11.3	11.1	11.5	0	10	8.9	11.2	0	10.3	11.5	9.3	0
GO:0009605	Biological Process	response to external stimulus	2.2	2.8	1.8	0	1.4	0	3	0	2.8	2.4	3.4	0	2.2	3	1.5	0	2.5	2.1	2.8	0
GO:0006955	Biological Process	immune response	1.3	0.9	1.8	0	0	0	0	0	0.5	0	1.1	0	0	0	0	0	1.5	1	1.9	0
GO:0009719	Biological Process	response to endogenous stimulus	0.9	0	1.8	0	2.1	0	4.5	0	1.9	1.6	2.3	0	1.9	1.5	2.2	0	0.5	0	0.9	0
GO:0048583	Biological Process	regulation of response to stimulus	1.3	1.8	0.9	0	0	0	0	0	0	0	0	0	0.7	0.7	0.7	0	0.5	0	0.9	0
GO:0048585	Biological Process	negative regulation of response to stimulus	0.4	0	0.9	0	0	0	0	0	0	0	0	0	0	0	0	0	0.5	0	0.9	0
GO:0009607	Biological Process	response to biotic stimulus	1.3	1.8	0.9	0	0	0	0	0	0.9	0.8	1.1	0	0.7	1.5	0	0	1	1	0.9	0
GO:1990748	Biological Process	cellular detoxification	0	0	0	0	0	0	0	0	0.5	0.8	0	0	1.1	0.7	1.5	0	1	1	0.9	0
GO:0009407	Biological Process	toxin catabolic process	0.4	0.9	0	0	0	0	0	0	0.5	0.8	0	0	0.7	1.5	0	0	0.5	0	0.9	0
GO:0007165	Biological Process	signal transduction	4.9	5.5	4.4	0	5.7	4.1	7.5	0	5.2	4.8	5.7	0	4.5	3.7	5.2	0	4.4	4.2	4.6	0
GO:0007267	Biological Process	cell-cell signaling	0.9	0.9	0.9	0	1.4	1.4	1.5	0	0.9	0.8	1.1	0	0.7	0.7	0.7	0	2	2.1	1.9	0
GO:0023051	Biological Process	regulation of signaling	0.4	0.9	0	0	0	0	0	0	0	0	0	0	0.7	0.7	0.7	0	0	0	0	0
GO:0016043	Biological Process	cellular component organization	10.8	9.2	12.3	0	14.2	9.5	19.4	1	9.4	9.5	9.2	0	9.3	6.7	11.9	1	13.2	13.5	13	0
GO:0044085	Biological Process	cellular component biogenesis	9.4	10.1	8.8	0	6.4	4.1	9	0	8.9	8.7	9.2	0	4.5	3.7	5.2	0	10.3	10.4	10.2	0
GO:0044703	Biological Process	multi-organism reproductive process	0.4	0	0.9	0	0.7	0	1.5	0	0	0	0	0	1.5	2.2	0.7	0	0	0	0	0
GO:0044706	Biological Process	multi-multicellular organism process	0.4	0	0.9	0	0.7	0	1.5	0	0.5	0	1.1	0	0.4	0	0.7	0	0.5	0	0.9	0
GO:0051707	Biological Process	response to other organism	1.3	1.8	0.9	0	0	0	0	0	0.9	0.8	1.1	0	0.7	1.5	0	0	1	1	0.9	0
GO:0044419	Biological Process	interspecies interaction between organisms	1.3	2.8	0	0	0	0	0	0	0.5	0.8	0	0	0	0	0	0	0.5	1	0	0
GO:0043902	Biological Process	positive regulation of multi-organism process	0.4	0.9	0	0	0	0	0	0	0.5	0.8	0	0	0	0	0	0	0.5	1	0	0
GO:0043900	Biological Process	regulation of multi-organism process	0.4	0.9	0	0	0	0	0	0	0.5	0.8	0	0	0	0	0	0	0.5	1	0	0
GO:0048522	Biological Process	positive regulation of cellular process	1.8	3.7	0	0	1.4	2.7	0	0	2.3	4	0	0	1.5	3	0	0	2.5	5.2	0	1
GO:0009893	Biological Process	positive regulation of metabolic process	1.3	2.8	0	0	1.4	2.7	0	0	2.3	4	0	0	1.5	3	0	0	2	4.2	0	0
GO:0043902	Biological Process	positive regulation of multi-organism process	0.4	0.9	0	0	0	0	0	0	0.5	0.8	0	0	0	0	0	0	0.5	1	0	0
GO:0044089	Biological Process	positive regulation of cellular component biogenesis	0.4	0.9	0	0	0	0	0	0	0.5	0.8	0	0	0	0	0	0	0	0	0	0
GO:0006955	Biological Process	immune response	1.3	0.9	1.8	0	0	0	0	0	0.5	0	1.1	0	0	0	0	0	1.5	1	1.9	0
GO:0002682	Biological Process	regulation of immune system process	0.4	0	0.9	0	0	0	0	0	0	0	0	0	0	0	0	0	0.5	0	0.9	0
GO:0002683	Biological Process	negative regulation of immune system process	0.4	0	0.9	0	0	0	0	0	0	0	0	0	0	0	0	0	0.5	0	0.9	0
GO:0002252	Biological Process	immune effector process	0.4	0.9	0	0	0	0	0	0	0.5	0.8	0	0	0.4	0.7	0	0	0.5	1	0	0
GO:0016049	Biological Process	cell growth	0.4	0	0.9	0	0	0	0	0	0.5	0.8	0	0	0	0	0	0	0.5	0	0.9	0
GO:0031640	Biological Process	killing of cells of other organism	0.4	0.9	0	0	0	0	0	0	0	0	0	0	0	0	0	0	0	0	0	0
GO:0042127	Biological Process	regulation of cell proliferation	0.4	0	0.9	0	0	0	0	0	0	0	0	0	0	0	0	0	0	0	0	0

### Sheet: enriched63
No	GeneID	Description	sum	Cellular Component										Molecular Function							Biological Process
				GO:0005622	GO:0043227	GO:0043228	GO:0043229	GO:0043233	GO:0044422	GO:0044424	GO:0044446	GO:0044464	GO:1902494	GO:0008144	GO:0016787	GO:0036094	GO:0097159	GO:0097367	GO:0140096	GO:1901363	GO:0003006	GO:0006807	GO:0006950	GO:0007275	GO:0009791	GO:0016043	GO:0022414	GO:0033036	GO:0042221	GO:0043227	GO:0044238	GO:0044281	GO:0048856	GO:0051716	GO:0055114	GO:0071704
				intracellular	membrane-bounded organelle	non-membrane-bounded organelle	intracellular organelle	organelle lumen	organelle part	intracellular part	intracellular organelle part	cell part	catalytic complex	drug binding	hydrolase activity	small molecule binding	organic cyclic compound binding	carbohydrate derivative binding	catalytic activity, acting on a protein	heterocyclic compound binding	developmental process involved in reproduction	nitrogen compound metabolic process	response to stress	multicellular organism development	post-embryonic development	cellular component organization	reproductive process	macromolecule localization	response to chemical	membrane-bounded organelle	primary metabolic process	small molecule metabolic process	anatomical structure development	cellular response to stimulus	oxidation-reduction process	organic substance metabolic process
				52	52	52	52	52	52	52	52	54	54	12	25	25	34	34	36	36	5	40	43	43	43	48	48	50	50	58	60	60	60	60	60	60
1	TA3DL0002200	DNA replication licensing factor MCM4	33	1	1	1	1	1	1	1	1	1	1	1	1	1	1	1	1	1	1	1	1	1	1	1	1	1	1	1	1	1	1	1	1	1
2	TA3DL0311300	serine/arginine-rich splicing factor SR45	33	1	1	1	1	1	1	1	1	1	1	1	1	1	1	1	1	1	1	1	1	1	1	1	1	1	1	1	1	1	1	1	1	1
3	TA3DL0211000	proline--tRNA ligase, cytoplasmic-like isoform x1	32	1	1	1	1	1	1	1	1	1	1	1	1	1	1	1	1	1		1	1	1	1	1	1	1	1	1	1	1	1	1	1	1
4	TA3DL0125400	calcium-dependent protein kinase	32	1	1	1	1	1	1	1	1	1	1	1	1	1	1	1	1	1		1	1	1	1	1	1	1	1	1	1	1	1	1	1	1
5	TA3DL0073200	ubiquitin-conjugating enzyme E2 36	32	1	1	1	1	1	1	1	1	1	1	1	1	1	1	1	1	1		1	1	1	1	1	1	1	1	1	1	1	1	1	1	1
6	TA3DL0054400	glycine dehydrogenase P subunit, mitochondrial-like	32	1	1	1	1	1	1	1	1	1	1	1	1	1	1	1	1	1		1	1	1	1	1	1	1	1	1	1	1	1	1	1	1
7	TA3DL0080500	mitochondrial-processing peptidase subunit alpha	32	1	1	1	1	1	1	1	1	1	1	1	1	1	1	1	1	1		1	1	1	1	1	1	1	1	1	1	1	1	1	1	1
8	TA3DL0171300	serine/threonine-protein kinase SAPK4	32	1	1	1	1	1	1	1	1	1	1	1	1	1	1	1	1	1		1	1	1	1	1	1	1	1	1	1	1	1	1	1	1
9	TA3DL0055900	Casein kinase I isoform delta-like	32	1	1	1	1	1	1	1	1	1	1	1	1	1	1	1	1	1		1	1	1	1	1	1	1	1	1	1	1	1	1	1	1
10	TA3DL0001100	DEAD-box ATP-dependent RNA helicase 40 isoform X2	32	1	1	1	1	1	1	1	1	1	1	1	1	1	1	1	1	1		1	1	1	1	1	1	1	1	1	1	1	1	1	1	1
11	TA3DL0012600	ATP-dependent zinc metalloprotease FTSH 5, mitochondrial	32	1	1	1	1	1	1	1	1	1	1	1	1	1	1	1	1	1		1	1	1	1	1	1	1	1	1	1	1	1	1	1	1
12	TA3DL0054600	probable mitochondrial-processing peptidase subunit beta, mitochondrial	31	1	1	1	1	1	1	1	1	1	1		1	1	1	1	1	1		1	1	1	1	1	1	1	1	1	1	1	1	1	1	1
13	TA3DL0044900	Aspartic proteinase oryzasin-1	31	1	1	1	1	1	1	1	1	1	1		1	1	1	1	1	1		1	1	1	1	1	1	1	1	1	1	1	1	1	1	1
14	ctg00737_091_H12.flt500_scaffold_10_2000-7100.gene	signal peptide peptidase 2	31	1	1	1	1	1	1	1	1	1	1		1	1	1	1	1	1		1	1	1	1	1	1	1	1	1	1	1	1	1	1	1
15	TA3DL0341700	vacuolar-processing enzyme	31	1	1	1	1	1	1	1	1	1	1		1	1	1	1	1	1		1	1	1	1	1	1	1	1	1	1	1	1	1	1	1
16	ctg01403_045_J02.flt500_scaffold_1_104961-108200.gene	acyl-protein thioesterase 1 homolog 1	31	1	1	1	1	1	1	1	1	1	1		1	1	1	1	1	1		1	1	1	1	1	1	1	1	1	1	1	1	1	1	1
17	TA3DL0135400	methionine--tRNA, cytoplasmic	30	1	1	1	1	1	1	1	1	1	1				1	1	1	1	1	1	1	1	1	1	1	1	1	1	1	1	1	1	1	1
18	TA3DL0024900	ubiquitin-like modifier-activating enzyme ATG7	29	1	1	1	1	1	1	1	1	1	1				1	1	1	1		1	1	1	1	1	1	1	1	1	1	1	1	1	1	1
19	TA3DL0118700	Homeobox-leucine zipper protein TF1	29	1	1	1	1	1	1	1	1	1	1				1	1	1	1		1	1	1	1	1	1	1	1	1	1	1	1	1	1	1
20	TA3DL0040000	40S ribosomal protein S18	29	1	1	1	1	1	1	1	1	1	1				1	1	1	1		1	1	1	1	1	1	1	1	1	1	1	1	1	1	1
21	TA3DL0339400	transcription initiation factor IIA subunit 2	29	1	1	1	1	1	1	1	1	1	1				1	1	1	1		1	1	1	1	1	1	1	1	1	1	1	1	1	1	1
22	ctg00822_019_A06.flt500_scaffold_1_47000-53000.gene	Auxin response factor 4	29	1	1	1	1	1	1	1	1	1	1				1	1	1	1		1	1	1	1	1	1	1	1	1	1	1	1	1	1	1
23	TA3DL0242600	BTB/POZ domain-containing protein	27	1	1	1	1	1	1	1	1	1	1						1	1		1	1	1	1	1	1	1	1	1	1	1	1	1	1	1
24	TA3DL0213100	poly-glutamine tract-binding protein	26	1	1	1	1	1	1	1	1	1	1								1	1	1	1	1	1	1	1	1	1	1	1	1	1	1	1
25	TA3DL0069900	60S ribosomal protein L37a	25	1	1	1	1	1	1	1	1	1	1									1	1	1	1	1	1	1	1	1	1	1	1	1	1	1
26	TA3DL0062500	phosphoethanolamine N-methyltransferase 1	25	1	1	1	1	1	1	1	1	1	1									1	1	1	1	1	1	1	1	1	1	1	1	1	1	1
27	TA3DL0165500	sorting nexin 1	25	1	1	1	1	1	1	1	1	1	1									1	1	1	1	1	1	1	1	1	1	1	1	1	1	1
28	ctg00305_064_N23.flt500_scaffold_1_40650-45500.gene	2,3-bisphosphoglycerate-independent phosphoglycerate mutase	25	1	1	1	1	1	1	1	1	1	1									1	1	1	1	1	1	1	1	1	1	1	1	1	1	1
29	TA3DL0285800	pyrroline-5-carboxylate reductase	25	1	1	1	1	1	1	1	1	1	1									1	1	1	1	1	1	1	1	1	1	1	1	1	1	1
30	TA3DL0055600	graves disease carrier protein/mitochondrial substrate carrier family protein P	25	1	1	1	1	1	1	1	1	1	1									1	1	1	1	1	1	1	1	1	1	1	1	1	1	1
31	TA3DL0168200	VAMP-like protein YKT61	25	1	1	1	1	1	1	1	1	1	1				1	1	1	1						1	1	1	1	1	1	1	1	1	1	1
32	TA3DL0169300	protein BOLA2	25	1	1	1	1	1	1	1	1	1	1									1	1	1	1	1	1	1	1	1	1	1	1	1	1	1
33	TA3DL0208100	dolichyl-diphosphooligosaccharide--protein glycosyltransferase subunit 2	25	1	1	1	1	1	1	1	1	1	1									1	1	1	1	1	1	1	1	1	1	1	1	1	1	1
34	TA3DL0026500	N-alpha-acetyltransferase 16, NatA auxiliary subunit	25	1	1	1	1	1	1	1	1	1	1									1	1	1	1	1	1	1	1	1	1	1	1	1	1	1
35	TA3DL0139700	histone H2B	25	1	1	1	1	1	1	1	1	1	1				1	1	1	1						1	1	1	1	1	1	1	1	1	1	1
36	TA3DL0200300	mediator of RNA polymerase II transcription subunit 10b	25	1	1	1	1	1	1	1	1	1	1									1	1	1	1	1	1	1	1	1	1	1	1	1	1	1
37	TA3DL0044400	iron-sulfur cluster assembly protein 1-like	25	1	1	1	1	1	1	1	1	1	1									1	1	1	1	1	1	1	1	1	1	1	1	1	1	1
38	TA3DL0028800	glycosyl transferase family 1 protein	24	1	1	1	1	1	1	1	1	1	1										1	1	1	1	1	1	1	1	1	1	1	1	1	1
39	TA3DL0323500	thioredoxin Y, chloroplastic-like	24	1	1	1	1	1	1	1	1	1	1										1	1	1	1	1	1	1	1	1	1	1	1	1	1
40	TA3DL0013000	protein ROOT HAIR DEFECTIVE 3	23	1	1	1	1	1	1	1	1	1	1		1	1	1	1	1	1										1	1	1	1	1	1	1
41	TA3DL0282000	probable beta-D-xylosidase 7	23									1	1		1	1	1	1	1	1		1	1	1	1	1	1	1	1	1	1	1	1	1	1	1
42	TA3DL0120600	haloacid dehalogenase (HAD) superfamily protein	23	1	1	1	1	1	1	1	1	1	1		1	1	1	1	1	1										1	1	1	1	1	1	1
43	TA3DL0026400	CTP synthase	22											1	1	1	1	1	1	1		1	1	1	1	1	1	1	1	1	1	1	1	1	1	1
44	TA3DL0109100	dyggve-melchior-clausen syndrome protein	21	1	1	1	1	1	1	1	1	1	1													1	1	1	1	1	1	1	1	1	1	1
45	TA3DL0342700	AP3-complex subunit beta-A	21	1	1	1	1	1	1	1	1	1	1													1	1	1	1	1	1	1	1	1	1	1
46	ctg03226_065_P17.flt500_scaffold_11_1-4500.gene	probable glutamate carboxypeptidase 2	21												1	1	1	1	1	1		1	1	1	1	1	1	1	1	1	1	1	1	1	1	1
47	TA3DL0009500	vesicle transport v-SNARE 13-like isoform X1	21	1	1	1	1	1	1	1	1	1	1													1	1	1	1	1	1	1	1	1	1	1
48	TA3DL0044700	protein RADIALIS-like 3	21	1	1	1	1	1	1	1	1	1	1				1	1	1	1										1	1	1	1	1	1	1
49	TA3DL0309600	G-type lectin S-receptor-like serine/threonine-protein kinase SD2-5	19									1	1						1	1		1	1	1	1	1	1	1	1	1	1	1	1	1	1	1
50	TA3DL0147800	coatomer subunit zeta-1	19	1	1	1	1	1	1	1	1	1	1															1	1	1	1	1	1	1	1	1
51	TA3DL0165800	uncharacterized protein loc109723567	17	1	1	1	1	1	1	1	1	1	1																	1	1	1	1	1	1	1
52	TA3DL0124400	stomatal closure-related actin-binding protein 1	17	1	1	1	1	1	1	1	1	1	1																	1	1	1	1	1	1	1
53	TA3DL0091400	protein TIC 22-like, chloroplastic	17	1	1	1	1	1	1	1	1	1	1																	1	1	1	1	1	1	1
54	TA3DL0178800	BAG family molecular chaperone regulator 4 / bcl-2 binding anthanogene-1	17	1	1	1	1	1	1	1	1	1	1																	1	1	1	1	1	1	1
55	ctg20757_115_E24.flt500_scaffold_1_18550-20500.gene	protein Mpv17	17	1	1	1	1	1	1	1	1	1	1																	1	1	1	1	1	1	1
56	TA3DL0096200	phosphoenolpyruvate carboxylase, housekeeping isozyme	16	1	1	1	1	1	1	1	1	1	1																		1	1	1	1	1	1
57	TA3DL0073600	non-canonical poly(A) RNA polymerase PAPD5	16																		1	1	1	1	1	1	1	1	1	1	1	1	1	1	1	1
58	TA3DL0028300	Extra-large G-protein-like [Zea mays]	14																				1	1	1	1	1	1	1	1	1	1	1	1	1	1
59	TA3DL0091600	GDSL esterase/lipase At4g10955	12												1	1	1	1	1	1											1	1	1	1	1	1
60	TA3DL0249800	Regulator of Vps4 activity in the MVB pathway protein	9																									1	1	1	1	1	1	1	1	1
61	TA3DL0346400	pectin acetylesterase 5-like	6												1	1	1	1	1	1
62	TA3DL0220600	Dynamin-related protein 3A	6												1	1	1	1	1	1
63	TA3DL0039400	GDSL esterase/lipase At1g28600 isoform X1	6												1	1	1	1	1	1

### Sheet: enrich63PromoterMotif
Rank	Motif	% of Targets	% of Background	Best Match
1		0.0702	0	XBP1(MacIsaac)/Yeast(0.673)
2		0.0877	0.0004	ZSCAN4/MA1155.1/Jaspar(0.750)
3		0.1053	0.001	FHL1(MacIsaac)/Yeast(0.696)
4		0.193	0.0154	MOD(RRM)/Drosophila_melanogaster-RNCMPT00140-PBM/HughesRNA(0.680)
5		0.1404	0.62	Tb_0216(RRM)/Trypanosoma_brucei-RNCMPT00216-PBM/HughesRNA(0.710)
6		0.1754	0.0127	GATA6/MA1396.1/Jaspar(0.720)
7		0.1228	0.52	Antp/dmmpmm(Bigfoot)/fly(0.742)
8		0.2632	0.0511	GT-1/MA1020.1/Jaspar(0.677)
9		0.1404	0.0104	Hoxa10(Homeobox)/ChickenMSG-Hoxa10.Flag-ChIP-Seq(GSE86088)/Homer(0.780)
10		0.0702	0.0008	PB0120.1_Foxj1_2/Jaspar(0.782)
11		0.1404	0.0109	PB0164.1_Smad3_2/Jaspar(0.731)
12		0.1579	0.0163	ECM23/MA0293.1/Jaspar(0.668)
13		0.1404	0.0109	ERF6/MA1006.1/Jaspar(0.718)
